# Mapping-by-sequencing reveals genomic regions associated with seed quality parameters in *Brassica napus*

**DOI:** 10.1101/2022.06.01.494149

**Authors:** Hanna Marie Schilbert, Boas Pucker, David Ries, Prisca Viehöver, Zeljko Micic, Felix Dreyer, Katrin Beckmann, Benjamin Wittkop, Bernd Weisshaar, Daniela Holtgräwe

## Abstract

Rapeseed (*Brassica napus* L.) is an important oil crop and harbours the potential to serve as a highly productive source of protein. This protein exhibits an excellent amino acid composition and has a high nutritional value for humans. Seed protein content (SPC) and seed oil content (SOC) are two complex quantitative and polygenic traits which are negatively correlated and assumed to be controlled by additive and epistatic effects. A reduction of seed glucosinolate (GSL) content is desired as GSLs cause a stringent and bitter taste. The goal here was the identification of genomic intervals relevant for seed GSL content and SPC/SOC. Mapping-by-sequencing (MBS) revealed 30 and 15 new and known genomic intervals associated with seed GSL content and SPC/SOC, respectively. Within these intervals we identified known but also so far unknown putatively causal genes and sequence variants. A 4 bp insertion in the *MYB28* homolog on C09 shows a significant correlation with a reduction in seed GSL content. This study provides insights into the genetic architecture and potential mechanisms underlying seed quality traits, which will enhance future breeding approaches in *B. napus*.
