## Supplementary material for "Mapping-by-sequencing reveals genomic regions associated with seed quality parameters in *Brassica napus*": File S1

### Sheet: Tabelle1
File S1: Data sets used for phylogenetic and genomic analysis.
Species	Assembly version	Reference ; DOI	Source
Arabidopsis halleri	v1.1	no publication available ; Kraemer and Weigel ; DOE-JGI, http://phytozome.jgi.doe.gov/	https://genome.jgi.doe.gov/portal/pages/dynamicOrganismDownload.jsf?organism=Ahalleri
Arabidopsis lyrata	v1.0	Hu et al, 2011 ; 10.1038/ng.807	https://www.ncbi.nlm.nih.gov/genome/493
Arabidopsis thaliana	Araport11	Krishnakumar V et al., 2015 ; 10.1093/nar/gku1200	/vol/gf-arabseq/data/Araport11_official_release/Araport11_genes.201606.pep.repr_MOD.fasta
Arabis nemorensis	v1.0	Dittberner et al. 2019 ; https://doi.org/10.1111/mec.15194	https://www.ncbi.nlm.nih.gov/genome/88777
Boechera stricta	v1.2	Lee et al., 2017 ; 10.1038/s41559-017-0119	https://phytozome.jgi.doe.gov/pz/portal.html#!info?alias=Org_Bstricta
Brassica cretica	v2	Kioukis et al., 2020 ; 10.1186/s12864-019-6439-x	https://www.ncbi.nlm.nih.gov/genome/70253
Brassica napus Darmor-bzh	v4.1	Chalhoub et al., 2014 ; 10.1126/science.1253435	/vol/gf-rapeq/members/hschilbe/reference/Brassica_napus.annotation_v5.pep.fa
Brassica napus Express617	v1	HueyTyng et al., 2020 ; https://doi.org/10.3389/fpls.2020.00496	/vol/gf-rapeq/data/Assemblies/Express617/published_assembly/Express617_v1_protein.fa
Brassica napus Gangan	no version mentioned	Song et al., 2020 ; 10.1038/s41477-019-0577-8	https://www.nature.com/articles/s41477-019-0577-8
Brassica napus Janetzkis Schlesischer	.	this study	CDS and peptide file of all sequences listed in the phylogenetic tree are included in the supplementary material
Brassica napus Lorenz	.	this study	CDS and peptide file of all sequences listed in the phylogenetic tree are included in the supplementary material
Brassica napus No2127	no version mentioned	Song et al., 2020 ; 10.1038/s41477-019-0577-13	https://www.nature.com/articles/s41477-019-0577-13
Brassica napus Quinta	no version mentioned	Song et al., 2020 ; 10.1038/s41477-019-0577-10	https://www.nature.com/articles/s41477-019-0577-10
Brassica napus SGDH14	.	this study	CDS and peptide file of all sequences listed in the phylogenetic tree are included in the supplementary material
Brassica napus Shengli	no version mentioned	Song et al., 2020 ; 10.1038/s41477-019-0577-12	https://www.nature.com/articles/s41477-019-0577-12
Brassica napus Tapidor	no version mentioned	Song et al., 2020 ; 10.1038/s41477-019-0577-11	https://www.nature.com/articles/s41477-019-0577-11
Brassica napus Westar	no version mentioned	Song et al., 2020 ; 10.1038/s41477-019-0577-9	https://www.nature.com/articles/s41477-019-0577-9
Brassica napus Zheyou7	no version mentioned	Song et al., 2020 ; 10.1038/s41477-019-0577-7	https://www.nature.com/articles/s41477-019-0577-7
Brassica napus ZS11	no version mentioned	Song et al., 2020 ; 10.1038/s41477-019-0577-7	https://www.nature.com/articles/s41477-019-0577-7
Brassica oleracea	no version mentioned ; GCA_000695525.1 GenBank assembly accession	Parkin et al. 2014 ; 10.1186/gb-2014-15-6-r77	ftp://ftp.ensemblgenomes.org/pub/plants/release-44/fasta/brassica_oleracea/ /vol/gf-rapeq/members/hschilbe/reference/Bo_genome/Brassica_oleracea.BOL.pep.all.fa
Brassica rapa	v1.0	Wang et al., 2011 ; https://doi.org/10.1038/ng.919	ftp://ftp.ensemblgenomes.org/pub/plants/release-44/fasta/brassica_rapa/
Camelina sativa	no version mentioned ; GCA_000633955.1 GenBank assembly accession	Kagale et al., 2014 ; 10.1038/ncomms4706	https://www.ncbi.nlm.nih.gov/genome/14087
Capsella grandiflora	v1.1	Slotte et al., 2013 ; 10.1038/ng.2669	https://phytozome.jgi.doe.gov/pz/portal.html#!info?alias=Org_Cgrandiflora
Capsella rubella	v1.0	Slotte et al., 2013 ; 10.1038/ng.2669	https://www.ncbi.nlm.nih.gov/genome/498
Eutrema salsugineum	v1.0	Yang et al., 2013 ; 10.3389/fpls.2013.00046	https://www.ncbi.nlm.nih.gov/genome/12266
Microthlaspi erraticum	no version mentioned ; GCA_902728155.2 GenBank assembly accession	Mishra et al., 2020 ; 10.3389/fpls.2020.00943	https://www.ncbi.nlm.nih.gov/genome/87015
Raphanus sativus	v1.0	Nie et al., 2016 ; 10.1186/s12864-016-2633-2	https://www.ncbi.nlm.nih.gov/genome/12929
