## Supplementary material for "Mapping-by-sequencing reveals genomic regions associated with seed quality parameters in *Brassica napus*": File S13

### Sheet: Tabelle1
File S13: PAVs of GSL pool analysis.
Gene ID	Coverage low pool	Coverage high pool	log2(NormCovLowPool/NormCovHighPool)	Mod_Z-score	Annotation
BnaA01g32040D	0.139753	0.0687014	1.02446	7.7745	AT3G09830.AT3G09830.Protein kinase superfamily protein
BnaA02g01500D	0.728221	0.330515	1.13966	8.64555	n/a
BnaA03g11780D	0.0115318	0.15437	-3.74271	-28.272	AT5G54620.Ankyrin repeat family protein
BnaA03g11790D	0.00454222	0.115959	-4.67408	-35.3145	RPL24.Translation protein SH3-like family protein
BnaA03g12400D	0.263083	0.117042	1.1685	8.86358	AT5G53200.TRY.Homeodomain-like superfamily protein
BnaA03g40710D	0.0781157	0.0346974	1.17078	8.88089	AT1G63660.GMP synthase (glutamine-hydrolyzing), putative / glutamine amidotransferase
BnaA03g43560D	0.0523104	0.110455	-1.07829	-8.12524	AT4G18050.ABCB9.P-glycoprotein 9
BnaA04g10720D	0.127257	0.0464023	1.45548	11.0336	AT5G40960.AT5G40960.transmembrane protein, putative (DUF 3339)
BnaA04g16960D	0.00887465	0.269493	-4.92441	-37.2074	AT1G31150.K-box region protein (DUF1985)
BnaA04g16970D	0.01636	0.265447	-4.02018	-30.3701	AT2G06265.zinc ion-binding protein
BnaA04g16980D	0.0513076	0.266184	-2.37518	-17.9316	n/a
BnaA04g16990D	0.0221043	0.238165	-3.42957	-25.9042	n/a
BnaA04g28970D	0.11737	0.0217849	2.42966	18.3997	n/a
BnaA05g03000D	0.0775787	0.0360489	1.10571	8.3888	SHP2.K-box region and MADS-box transcription factor family protein
BnaA05g09080D	0.0372228	0.0962695	-1.37089	-10.3377	n/a
BnaA05g10940D	0.081004	0.0373888	1.11539	8.46202	AT5G65850.F-box and associated interaction domains-containing protein
BnaA05g15800D	0.1336	0.0536582	1.31605	9.9793	n/a
BnaA05g18410D	0.0923618	0.0345601	1.41819	10.7516	AT1G52950.Nucleic acid-binding, OB-fold-like protein
BnaA05g19080D	0.101012	0.0432092	1.22511	9.29169	n/a
BnaA05g21340D	0.479794	0.233271	1.04041	7.89505	AT3G01310.Phosphoglycerate mutase-like family protein
BnaA05g35810D	0.0339867	0.0763753	-1.16814	-8.80464	n/a
BnaA06g12210D	0.410804	0.170125	1.27185	9.64512	RLP36.receptor like protein 36
BnaA06g12220D	0.326662	0.14502	1.17155	8.88665	RLP30.receptor like protein 30
BnaA06g12230D	0.44163	0.187417	1.23659	9.37845	AT1G18030.Protein phosphatase 2C family protein
BnaA06g16820D	0.871349	0.335986	1.37485	10.4239	AT5G26170.WRKY50.WRKY DNA-binding protein 50
BnaA06g21540D	0.198468	0.096145	1.04562	7.93448	AT5G62070.IQD23.IQ-domain 23
BnaA06g36170D	0.723638	0.3002	1.26934	9.62614	n/a
BnaA07g03320D	0.0821835	0.0286867	1.51847	11.5099	n/a
BnaA07g15860D	0.18092	0.0628999	1.52422	11.5534	AT1G22930.T-complex protein 11
BnaA07g30250D	0.133183	0.286351	-1.10438	-8.32252	n/a
BnaA08g15170D	0.000104609	0.152364	-10.5083	-79.4294	MEE66.F-box family protein
BnaA08g15180D	0.134298	0.329366	-1.29425	-9.75824	AT4G36150.AT4G36150.Disease resistance protein (TIR-NBS-LRR class) family
BnaA08g16150D	0.113939	0.308232	-1.43576	-10.8282	AT5G54330.hypothetical protein (DUF295)
BnaA08g16190D	0.000104609	0.122119	-10.1891	-77.0156	AT1G61150.LisH and RanBPM domains containing protein
BnaA09g00620D	0.185444	0.383392	-1.04783	-7.89496	n/a
BnaA09g00930D	0.0538559	0.208934	-1.95587	-14.761	n/a
BnaA09g02960D	0.163036	0.445166	-1.44915	-10.9295	n/a
BnaA09g03760D	0.353406	0.836347	-1.24278	-9.36901	AT2G33845.Nucleic acid-binding, OB-fold-like protein
BnaA09g04390D	0.150074	0.0709546	1.0807	8.19975	AT5G26140.LOG9.Putative lysine decarboxylase family protein
BnaA09g04950D	0.734259	0.218961	1.74561	13.2274	AT4G20450.Leucine-rich repeat protein kinase family protein
BnaA09g04960D	0.263518	0.0511164	2.36605	17.9187	AT4G20450.Leucine-rich repeat protein kinase family protein
BnaA09g04980D	0.794651	0.305506	1.37912	10.4562	AT5G24150.SQP1.FAD/NAD(P)-binding oxidoreductase family protein
BnaA09g04990D	0.439098	0.200513	1.13085	8.57891	AT5G24120.SIGE.sigma factor E
BnaA09g05000D	0.362622	0.122122	1.57015	11.9006	AT5G24110.WRKY30.WRKY DNA-binding protein 30
BnaA09g05010D	0.176694	0.0572954	1.62476	12.3136	AT5G24105.AGP41.arabinogalactan protein 41
BnaA09g05100D	0.353983	0.1249	1.50291	11.3922	AT5G23910.AT5G23910.ATP binding microtubule motor family protein
BnaA09g05110D	0.569956	0.252968	1.17189	8.88928	n/a
BnaA09g05120D	0.889895	0.366445	1.28004	9.70699	AT5G23890.AT5G23890.GPI-anchored adhesin-like protein
BnaA09g05130D	0.918833	0.336901	1.44748	10.9731	AT5G23810.AAP7.amino acid permease 7
BnaA09g05170D	0.572289	0.193507	1.56436	11.8568	AT5G23730.RUP2.Transducin/WD40 repeat-like superfamily protein
BnaA09g05180D	0.579593	0.221872	1.38532	10.503	AT5G23710.AT5G23710.DNA binding / DNA-directed RNA polymerase
BnaA09g05190D	0.624411	0.187628	1.73462	13.1443	AT5G23660.SWEET12.bidirectional sugar transporter SWEET12-like protein
BnaA09g05200D	0.421294	0.140262	1.5867	12.0258	AT5G23630.PDR2.phosphate deficiency response 2
BnaA09g05210D	0.786463	0.292405	1.42741	10.8213	AT5G23610.AT5G23610.DYAD protein
BnaA09g05220D	0.589269	0.197554	1.57668	11.95	CDPK9.calmodulin-like domain protein kinase 9
BnaA09g05230D	0.423445	0.186425	1.18358	8.97764	AT5G23575.AT5G23575.Transmembrane CLPTM1 family protein
BnaA09g05250D	0.474908	0.191532	1.31006	9.93404	AT5G23540.AT5G23540.Mov34/MPN/PAD-1 family protein
BnaA09g05260D	1.00527	0.367188	1.45299	11.0147	AT5G23535.AT5G23535.KOW domain-containing protein
BnaA09g05280D	0.550093	0.186089	1.56369	11.8518	AT5G23490.hypothetical protein
BnaA09g05290D	1.01506	0.326363	1.63702	12.4063	LLG1.LORELEI-LIKE-GPI-ANCHORED PROTEIN 1
BnaA09g05300D	0.915098	0.273504	1.74237	13.2029	LLG1.LORELEI-LIKE-GPI-ANCHORED PROTEIN 1
BnaA09g05310D	0.951982	0.337553	1.49582	11.3386	AT5G23405.AT5G23405.HMG-box (high mobility group) DNA-binding family protein_%%%_AT5G23420.HMGB6.high-mobility group box 6
BnaA09g05320D	0.944186	0.321959	1.55219	11.7649	AT5G23400.Leucine-rich repeat (LRR) family protein
BnaA09g05330D	0.340109	0.0908093	1.90508	14.4332	n/a
BnaA09g05340D	1.0352	0.372265	1.4755	11.185	APL4.Glucose-1-phosphate adenylyltransferase family protein
BnaA09g05350D	0.945292	0.27785	1.76645	13.385	AT5G23380.AT5G23380.hypothetical protein (DUF789)
BnaA09g05360D	0.768365	0.233922	1.71577	13.0017	AT5G23360.AT5G23360.GRAM domain-containing protein / ABA-responsive protein-like protein_%%%_AT5G23370.AT5G23370.GRAM domain-containing protein / ABA-responsive protein-like protein
BnaA09g05370D	0.8932	0.254487	1.81139	13.7248	AT5G23310.FSD3.Fe superoxide dismutase 3
BnaA09g05390D	0.893517	0.329029	1.44128	10.9262	AT5G23290.PFD5.prefoldin 5
BnaA09g05400D	0.879657	0.368056	1.25702	9.53292	AT5G23280.AT5G23280.TCP family transcription factor
BnaA09g05410D	0.86556	0.29436	1.55605	11.794	TT16.K-box region and MADS-box transcription factor family protein
BnaA09g05420D	0.922446	0.326316	1.49919	11.3641	AT5G23100.AT5G23100.MIZU-KUSSEI-like protein (Protein of unknown function, DUF617)
BnaA09g05430D	1.04342	0.398324	1.3893	10.5332	AT5G23090.NF-YB13.nuclear factor Y, subunit B13
BnaA09g05440D	0.936923	0.306631	1.61142	12.2127	TGH.SWAP (Suppressor-of-White-APricot)/surp domain-containing protein
BnaA09g05450D	0.887943	0.314514	1.49734	11.3501	AT5G60830.bZIP70.basic leucine-zipper 70
BnaA09g05460D	0.86433	0.323591	1.41741	10.7457	OBP4.OBF binding protein 4
BnaA09g05470D	0.972393	0.359455	1.43573	10.8842	BASL.breaking of asymmetry in the stomatal lineage
BnaA09g05480D	0.800083	0.266665	1.58512	12.0139	MYB34.myb domain protein 34
BnaA09g05490D	0.933906	0.365427	1.3537	10.264	RLK1.receptor-like protein kinase 1
BnaA09g05500D	0.488171	0.212779	1.19803	9.08689	AT5G60910.AGL8.AGAMOUS-like 8
BnaA09g05510D	0.942718	0.342584	1.46037	11.0705	AT5G60920.COB.COBRA-like extracellular glycosyl-phosphatidyl inositol-anchored protein family
BnaA09g05530D	1.00803	0.350467	1.52418	11.5531	COBL5.COBRA-like protein 5 precursor
BnaA09g05540D	0.865831	0.25585	1.75879	13.327	AT3G04250.AT3G04250.F-box associated ubiquitination effector family protein_%%%_AT3G23680.AT3G23680.F-box associated ubiquitination effector family protein
BnaA09g05550D	0.967867	0.322672	1.58474	12.011	AT5G60980.Nuclear transport factor 2 (NTF2) family protein with RNA binding (RRM-RBD-RNP motifs) domain-containing protein
BnaA09g05560D	1.07111	0.366525	1.54712	11.7265	AT5G61000.RPA70D.Replication factor-A protein 1-like protein
BnaA09g05570D	1.07424	0.391196	1.45735	11.0477	AT5G61030.GR-RBP3.glycine-rich RNA-binding protein 3
BnaA09g05580D	0.771057	0.384097	1.00537	7.6301	AT5G61050.AT5G61050.histone deacetylase-related / HD-like protein
BnaA09g05590D	0.878384	0.307516	1.51419	11.4775	HDA05.histone deacetylase 5
BnaA09g05600D	0.974457	0.355847	1.45334	11.0174	PDCB1.plasmodesmata callose-binding protein 1
BnaA09g05610D	0.978089	0.316717	1.62677	12.3288	AT5G61150.VIP4.leo1-like family protein
BnaA09g05620D	1.02602	0.357349	1.52165	11.5339	AT5G61170.Ribosomal protein S19e family protein
BnaA09g05630D	0.97429	0.316361	1.62278	12.2986	AT5G61190.AT5G61190.putative endonuclease or glycosyl hydrolase with C2H2-type zinc finger domain-containing protein
BnaA09g05640D	0.968942	0.357015	1.44042	10.9197	AT5G61230.ANK6.Ankyrin repeat family protein
BnaA09g05650D	0.671735	0.187456	1.84134	13.9512	AT5G61240.Leucine-rich repeat (LRR) family protein
BnaA09g05660D	0.671129	0.20432	1.71576	13.0016	AT5G61330.AT5G61330.rRNA processing protein-like protein
BnaA09g05680D	0.848348	0.299754	1.50088	11.3769	AT5G61510.GroES-like zinc-binding alcohol dehydrogenase family protein
BnaA09g05690D	0.986978	0.357949	1.46327	11.0925	AT5G61550.U-box domain-containing protein kinase family protein
BnaA09g05700D	0.827574	0.293096	1.49751	11.3514	AT5G61550.U-box domain-containing protein kinase family protein
BnaA09g05710D	0.970957	0.309264	1.65057	12.5087	AT5G61590.AT5G61590.Integrase-type DNA-binding superfamily protein
BnaA09g05730D	1.0487	0.30178	1.79703	13.6162	AT5G61630.transmembrane protein
BnaA09g05770D	0.164744	0.0585349	1.49286	11.3162	AT4G14342.Splicing factor 3B subunit 5/RDS3 complex subunit 10
BnaA09g05780D	0.992744	0.30097	1.7218	13.0474	AT5G61670.AT5G61670.orange protein
BnaA09g05790D	0.859284	0.283893	1.59779	12.1096	AT5G61760.IPK2BETA.inositol polyphosphate kinase 2 beta
BnaA09g05800D	0.94229	0.268248	1.81261	13.734	AT5G61770.PPAN.PETER PAN-like protein
BnaA09g05820D	0.801791	0.282127	1.50688	11.4222	AT1G23690.hypothetical protein (Domain of unknown function DUF220)
BnaA09g05840D	0.993279	0.349051	1.50876	11.4365	ARF2.auxin response factor 2
BnaA09g05860D	1.12638	0.379278	1.57037	11.9023	HSC70-1.heat shock cognate protein 70-1
BnaA09g05870D	0.246675	0.0771485	1.6769	12.7078	AT3G09455.dolichyl-diphosphooligosaccharide-protein glycosyltransferase subunit
BnaA09g05880D	0.866502	0.275972	1.65068	12.5096	AT5G62150.AT5G62150.peptidoglycan-binding LysM domain-containing protein
BnaA09g05900D	0.546847	0.26163	1.06361	8.07051	AT5G62165.AGL42.AGAMOUS-like 42
BnaA09g05920D	0.942483	0.347917	1.43772	10.8993	AT5G62180.CXE20.carboxyesterase 20
BnaA09g05930D	1.01153	0.333923	1.59896	12.1185	AT5G62190.PRH75.DEAD box RNA helicase (PRH75)
BnaA09g05940D	1.00324	0.329816	1.60493	12.1637	AT5G62200.Embryo-specific protein 3, (ATS3)
BnaA09g05950D	0.795758	0.259543	1.61636	12.2501	AT5G62240.AT5G62240.Cell cycle regulated microtubule associated protein
BnaA09g05960D	0.50854	0.148715	1.77381	13.4406	AT5G62250.MAP65-9.microtubule-associated protein 65-9
BnaA09g05970D	0.946566	0.320312	1.56322	11.8483	AT5G62260.AT5G62260.AT hook motif DNA-binding family protein
BnaA09g06020D	1.02483	0.318402	1.68646	12.7801	AT5G62280.AT5G62280.DUF1442 family protein (DUF1442)
BnaA09g06030D	1.03391	0.31298	1.72397	13.0638	AT5G62360.AT5G62360.Plant invertase/pectin methylesterase inhibitor superfamily protein
BnaA09g06060D	0.951444	0.31052	1.61543	12.2431	NAC101.NAC-domain protein 101
BnaA09g06070D	0.907853	0.359953	1.33465	10.12	AT3G47370.AT3G47370.Ribosomal protein S10p/S20e family protein
BnaA09g06090D	0.570762	0.133499	2.09606	15.8773	MYB96.myb domain protein 96
BnaA09g06100D	0.818856	0.263205	1.63742	12.4093	AT1G51240.AT1G51240.Plant self-incompatibility protein S1 family_%%%_AT5G39493.AT5G39493.Plant self-incompatibility protein S1 family
BnaA09g06110D	0.783177	0.203749	1.94254	14.7165	AT1G51240.AT1G51240.Plant self-incompatibility protein S1 family_%%%_AT5G39493.AT5G39493.Plant self-incompatibility protein S1 family
BnaA09g06120D	0.967991	0.299188	1.69394	12.8367	AT5G62560.AT5G62560.RING/U-box superfamily protein with ARM repeat domain-containing protein
BnaA09g06130D	0.443983	0.123012	1.8517	14.0296	AT1G51240.AT1G51240.Plant self-incompatibility protein S1 family_%%%_AT5G39493.AT5G39493.Plant self-incompatibility protein S1 family
BnaA09g06140D	0.958199	0.32675	1.55214	11.7645	AT5G62580.ARM repeat superfamily protein
BnaA09g06150D	0.789619	0.246938	1.67701	12.7087	AT5G62600.MOS14.ARM repeat superfamily protein
BnaA09g06160D	0.960801	0.304228	1.65909	12.5731	AT5G62610.AT5G62610.basic helix-loop-helix (bHLH) DNA-binding superfamily protein
BnaA09g06170D	0.368784	0.125959	1.54982	11.7469	HCS1.holocarboxylase synthase 1
BnaA09g06200D	0.824792	0.322369	1.35532	10.2762	AT5G62710.AT5G62710.Leucine-rich repeat protein kinase family protein
BnaA09g06220D	0.858399	0.312949	1.45572	11.0354	AT5G62770.AT5G62770.membrane-associated kinase regulator, putative (DUF1645)
BnaA09g06230D	0.680168	0.235471	1.53034	11.5996	AT5G62790.DXR.1-deoxy-D-xylulose 5-phosphate reductoisomerase
BnaA09g06240D	0.739516	0.357919	1.04695	7.9445	PEX14.peroxin 14
BnaA09g06250D	0.780082	0.259463	1.5881	12.0363	AT5G62850.AtVEX1.Nodulin MtN3 family protein
BnaA09g06260D	0.853869	0.270775	1.65692	12.5567	SUO.protein SUO
BnaA09g06280D	1.14801	0.354158	1.69668	12.8574	AT5G62940.HCA2.Dof-type zinc finger DNA-binding family protein
BnaA09g06290D	0.649224	0.254271	1.35235	10.2538	AT5G62950.RNA polymerase II, Rpb4, core protein
BnaA09g06300D	0.454045	0.131785	1.78465	13.5226	AT5G62960.AT5G62960.UDP-N-acetylglucosamine-N-acetylmuramyl-pyrophosphoryl-undecaprenol N-acetylglucosamine protein
BnaA09g06310D	1.04955	0.343447	1.61161	12.2141	AT5G62990.emb1692.Ubiquitin carboxyl-terminal hydrolase family protein
BnaA09g06320D	0.760432	0.231152	1.71798	13.0184	GRXC1.Thioredoxin superfamily protein
BnaA09g06330D	0.839926	0.301966	1.47588	11.1878	AT5G63030.GRXC1.Thioredoxin superfamily protein
BnaA09g06340D	0.60163	0.248128	1.27779	9.69002	AT5G63040.AT5G63040.transmembrane protein
BnaA09g06350D	0.863922	0.315219	1.45455	11.0265	AT5G63050.EMB2759.embryo defective 2759
BnaA09g06360D	0.772085	0.361257	1.09574	8.31341	AT5G63060.AT5G63060.Sec14p-like phosphatidylinositol transfer family protein
BnaA09g06370D	0.682674	0.21113	1.69307	12.8301	AT5G63085.AT5G63085.Plant thionin family protein
BnaA09g06420D	0.488696	0.173754	1.49189	11.3089	AT5G63080.AT5G63080.2-oxoglutarate (2OG) and Fe(II)-dependent oxygenase superfamily protein
BnaA09g06430D	0.465166	0.150609	1.62694	12.3301	n/a
BnaA09g06440D	0.205468	0.0800172	1.36053	10.3156	LOB.Lateral organ boundaries (LOB) domain family protein
BnaA09g06450D	0.777433	0.323185	1.26636	9.60356	AT5G63100.AT5G63100.S-adenosyl-L-methionine-dependent methyltransferases superfamily protein
BnaA09g06460D	0.898044	0.338502	1.40762	10.6717	AT5G63110.HDA6.histone deacetylase 6
BnaA09g06470D	0.963874	0.382652	1.33281	10.1061	AT5G63120.AT5G63120.P-loop containing nucleoside triphosphate hydrolases superfamily protein
BnaA09g06480D	1.03843	0.338852	1.61568	12.2449	AT5G63135.AT5G63135.transcription termination factor
BnaA09g06510D	0.996399	0.334485	1.57478	11.9357	AT5G63200.AT5G63200.tetratricopeptide repeat (TPR)-containing protein
BnaA09g06520D	1.02672	0.356581	1.52573	11.5648	AT5G63290.AT5G63290.Radical SAM superfamily protein
BnaA09g06540D	1.11412	0.359187	1.6331	12.3766	NPX1.nuclear protein X1
BnaA09g06560D	0.868844	0.255886	1.76359	13.3634	AT5G63410.AT5G63410.Leucine-rich repeat protein kinase family protein
BnaA09g07550D	0.938831	0.395508	1.24716	9.45837	n/a
BnaA09g07610D	0.442749	0.220845	1.00345	7.61564	ABA1.zeaxanthin epoxidase (ZEP) (ABA1)
BnaA09g10370D	0.300395	0.848782	-1.49853	-11.3029	AT3G24860.Homeodomain-like superfamily protein
BnaA09g14420D	0.154906	0.436322	-1.494	-11.2687	CW9.Disease resistance protein (CC-NBS-LRR class) family
BnaA09g14550D	0.765472	0.335632	1.18947	9.02217	AT1G59780.NB-ARC domain-containing disease resistance protein
BnaA09g14560D	0.65973	0.294867	1.16181	8.81303	CW9.Disease resistance protein (CC-NBS-LRR class) family
BnaA09g14570D	0.440447	0.158719	1.47249	11.1622	CW9.Disease resistance protein (CC-NBS-LRR class) family
BnaA09g14660D	0.180578	0.386323	-1.09718	-8.26813	AT1G58420.AT1G58420.Uncharacterized conserved protein UCP031279
BnaA09g14680D	0.426178	0.182187	1.22604	9.29869	AT1G58400.Disease resistance protein (CC-NBS-LRR class) family
BnaA09g14760D	0.644195	0.252614	1.35056	10.2403	n/a
BnaA09g14790D	0.617201	0.291081	1.08432	8.22709	n/a
BnaA09g15780D	0.775164	0.375859	1.04431	7.92457	AT1G14800.Nucleic acid-binding, OB-fold-like protein
BnaA09g15940D	0.132701	0.395434	-1.57525	-11.883	ERDL6.Major facilitator superfamily protein
BnaA09g16210D	0.827926	0.317658	1.38203	10.4782	AT1G21200.sequence-specific DNA binding transcription factor
BnaA09g16260D	0.32221	0.852955	-1.40447	-10.5916	BON2.Calcium-dependent phospholipid-binding Copine family protein
BnaA09g16410D	0.302715	0.607822	-1.00569	-7.5763	n/a
BnaA09g16440D	0.316517	1.03063	-1.70317	-12.8502	AT5G43360.PHT1.3_%%%_AT5G43350.PHT1.1_%%%_AT5G43370.PHT1.2
BnaA09g16460D	0.24871	0.754032	-1.60016	-12.0714	PHT1.3
BnaA09g16470D	0.29051	0.739147	-1.34727	-10.1592	AT1G33140.PGY2.Ribosomal protein L6 family_%%%_AT1G33120.AT1G33120.Ribosomal protein L6 family
BnaA09g16480D	0.349408	0.85847	-1.29686	-9.77794	AT3G30739.hypothetical protein
BnaA09g16500D	0.0782187	0.191138	-1.28903	-9.71876	PHT1.3
BnaA09g16510D	0.117654	0.3174	-1.43174	-10.7979	PHT1.2
BnaA09g16580D	0.257758	0.856184	-1.7319	-13.0675	TSO2.Ferritin/ribonucleotide reductase-like family protein
BnaA09g16660D	0.877163	0.372026	1.23744	9.38492	CPK32.calcium-dependent protein kinase 32
BnaA09g16680D	0.795547	0.339119	1.23015	9.32981	AT5G11250.AT5G11250.Disease resistance protein (TIR-NBS-LRR class)
BnaA09g17110D	0.670723	0.285047	1.23452	9.36281	AT1G10095.AT1G10095.Protein prenylyltransferase superfamily protein
BnaA09g19740D	0.223911	0.799543	-1.83625	-13.8565	AT5G01750.LURP-one-like protein (DUF567)
BnaA09g20740D	0.606249	0.294358	1.04234	7.90967	AT4G14695.Uncharacterized protein family (UPF0041)
BnaA09g22950D	0.0776877	0.0316631	1.29489	9.81927	AT5G34883.AT5G34883.inhibitor/lipid-transfer protein/seed storage 2S albumin superfamily protein (DUF784)_%%%_AT5G34885.AT5G34885.inhibitor/lipid-transfer protein/seed storage 2S albumin superfamily protein (DUF784)_%%%_AT5G42567.AT5G42567.inhibitor/lipid-transfer protein/seed storage 2S albumin superfamily protein (DUF784)_%%%_AT3G30385.AT3G30385.inhibitor/lipid-transfer protein/seed storage 2S …
BnaA09g25930D	0.319267	0.72742	-1.18802	-8.95501	AT1G30600.Subtilase family protein
BnaA09g25940D	0.264773	0.542107	-1.03382	-7.78901	AT1G30580.AT1G30580.GTP binding protein
BnaA09g25950D	0.32365	0.804097	-1.31293	-9.89952	AT1G30570.HERK2.hercules receptor kinase 2
BnaA09g28920D	0.152584	0.337437	-1.14501	-8.62977	AT4G31150.endonuclease V family protein
BnaAnng01100D	0.691273	0.320603	1.10847	8.40967	AT5G04810.pentatricopeptide (PPR) repeat-containing protein
BnaAnng06170D	0.392216	0.167785	1.22504	9.2911	AT5G08315.AT5G08315.Defensin-like (DEFL) family protein_%%%_AT1G33607.AT1G33607.Defensin-like (DEFL) family protein_%%%_AT5G08055.AT5G08055.Defensin-like (DEFL) family protein
BnaAnng18550D	0.05546	0.111546	-1.00812	-7.59467	AT4G00150.HAM3.GRAS family transcription factor
BnaAnng19860D	0.369836	0.174341	1.08497	8.23205	n/a
BnaAnng26580D	1.02803	0.378749	1.44057	10.9208	AT5G61510.AT5G61510.GroES-like zinc-binding alcohol dehydrogenase family protein
BnaAnng26590D	0.972212	0.32096	1.59888	12.1179	AT5G61530.AT5G61530.small G protein family protein / RhoGAP family protein
BnaAnng30090D	0.596048	0.227372	1.39038	10.5413	AT3G48930.EMB1080.Nucleic acid-binding, OB-fold-like protein_%%%_AT4G30800.AT4G30800.Nucleic acid-binding, OB-fold-like protein
BnaAnng30100D	0.520103	0.184096	1.49834	11.3577	AT5G23750.AT5G23750.Remorin family protein
BnaAnng35230D	0.0035484	0.15209	-5.42161	-40.9669	SYP112.syntaxin of plants 112
BnaAnng39230D	0.131486	0.042192	1.63987	12.4278	EMB2804.tubulin folding cofactor B
BnaAnng39780D	0.0326613	0.17594	-2.42943	-18.3418	AT1G73440.AT1G73440.calmodulin-like protein_%%%_AT4G00140.EDA34.Calcium-binding EF-hand family protein
BnaAnng39800D	0.199821	0.0934165	1.09696	8.32265	AT5G11870.Alkaline phytoceramidase (aPHC)
BnaAnng40670D	1.01594	0.375225	1.43699	10.8938	AT5G63130.Octicosapeptide/Phox/Bem1p family protein
BnaAnng41140D	0.697164	0.338219	1.04354	7.91875	ML1.MEI2-like protein 1
BnaC01g07010D	0.0335537	0.0929364	-1.46977	-11.0854	n/a
BnaC01g08690D	0.378918	0.907689	-1.26031	-9.50162	n/a
BnaC01g17880D	0.0422742	0.0975733	-1.20671	-9.0963	n/a
BnaC01g25070D	0.203279	0.0884228	1.20097	9.10914	n/a
BnaC01g27390D	0.579083	0.209653	1.46577	11.1114	n/a
BnaC01g36260D	0.597099	0.292134	1.03134	7.82649	AT3G15300.VQ motif-containing protein
BnaC01g37970D	0.330644	0.719988	-1.12269	-8.46102	ABCC3.multidrug resistance-associated protein 3
BnaC01g37980D	0.312678	0.657149	-1.07154	-8.07425	SRF4.STRUBBELIG-receptor family 4
BnaC01g38360D	0.126241	0.329269	-1.38308	-10.4299	AT3G12410.Polynucleotidyl transferase, ribonuclease H-like superfamily protein
BnaC01g40430D	0.0684345	0.143953	-1.0728	-8.08379	SAUR29.SAUR-like auxin-responsive protein family
BnaC01g42270D	0.188296	0.4014	-1.09204	-8.22926	n/a
BnaC02g16590D	0.343553	0.163466	1.07154	8.13044	RK3.receptor kinase 3
BnaC02g16800D	0.699787	0.30869	1.18076	8.9563	ARLA1D.ADP-ribosylation factor-like A1D
BnaC02g20280D	0.0856267	0.0359715	1.25121	9.489	n/a
BnaC02g40500D	0.341761	0.162424	1.07322	8.14318	n/a
BnaC02g40550D	0.279128	0.126277	1.14434	8.68091	n/a
BnaC02g40990D	0.275358	0.100063	1.46039	11.0707	AT5G28820.Myb/SANT-like DNA-binding domain protein
BnaC02g41010D	0.502733	0.238336	1.0768	8.17021	AT3G23910.reverse transcriptase-like protein
BnaC02g41030D	0.477278	0.165152	1.53103	11.6049	AT3G24255.RNA-directed DNA polymerase (reverse transcriptase)-related family protein
BnaC02g42060D	0.687529	0.322106	1.09388	8.29942	EDA32.Putative endonuclease or glycosyl hydrolase
BnaC02g42070D	0.823597	0.281019	1.55127	11.7579	AT5G61180.Putative endonuclease or glycosyl hydrolase
BnaC02g42080D	0.749409	0.358742	1.06281	8.06441	AT4G04985.AT4G04985.Eukaryotic aspartyl protease family protein
BnaC02g42330D	0.699301	0.347156	1.01033	7.66761	AT5G62865.hypothetical protein
BnaC02g42460D	0.740082	0.343625	1.10685	8.39743	AT1G18335.Acyl-CoA N-acyltransferases (NAT) superfamily protein
BnaC02g42470D	0.787193	0.301591	1.38412	10.494	AT1G18335.Acyl-CoA N-acyltransferases (NAT) superfamily protein
BnaC02g43050D	0.856866	0.33028	1.37538	10.4279	AT2G02520.RNA-directed DNA polymerase (reverse transcriptase)-related family protein
BnaC02g43210D	0.571514	0.245211	1.22077	9.25882	HOL3.S-adenosyl-L-methionine-dependent methyltransferases superfamily protein
BnaC02g43400D	0.717697	0.283683	1.3391	10.1536	AT5G64940.ATH13.ABC2 homolog 13
BnaC02g45020D	0.46272	0.188615	1.29469	9.81781	AT5G66200.ARO2.armadillo repeat only 2
BnaC02g45040D	0.539348	0.236454	1.18966	9.02358	AT5G66180.AT5G66180.S-adenosyl-L-methionine-dependent methyltransferases superfamily protein
BnaC02g45050D	0.0923706	0.026729	1.78903	13.5557	AT5G66170.STR18.sulfurtransferase 18
BnaC02g45060D	0.914211	0.34353	1.41209	10.7055	n/a
BnaC02g45080D	0.420679	0.141601	1.57089	11.9063	AT5G65980.AT5G65980.Auxin efflux carrier family protein
BnaC02g45090D	0.460739	0.201893	1.19036	9.02888	AT5G65980.Auxin efflux carrier family protein
BnaC02g45100D	0.740911	0.273779	1.43629	10.8885	AT2G30650.AT2G30650.ATP-dependent caseinolytic (Clp) protease/crotonase family protein_%%%_AT2G30660.AT2G30660.ATP-dependent caseinolytic (Clp) protease/crotonase family protein_%%%_AT5G65940.CHY1.beta-hydroxyisobutyryl-CoA hydrolase 1
BnaC02g45110D	0.724928	0.302667	1.26011	9.55629	AT5G65930.ZWI.kinesin-like calmodulin-binding protein (ZWICHEL)
BnaC02g45130D	0.713662	0.348152	1.03552	7.85813	AT5G66280.GMD1.GDP-D-mannose 4,6-dehydratase 1
BnaC02g45140D	0.759611	0.281116	1.4341	10.8719	AT5G66380.FOLT1.folate transporter 1
BnaC02g45160D	0.983289	0.396418	1.31059	9.93805	AT5G66400.RAB18.Dehydrin family protein
BnaC02g45180D	0.788421	0.267808	1.55777	11.807	AT5G66240.AT5G66240.Transducin/WD40 repeat-like superfamily protein
BnaC02g48530D	0.211462	0.0943505	1.16429	8.83181	AT5G25410.transmembrane protein, putative (DUF239)
BnaC02g48880D	0.558939	0.236123	1.24315	9.4281	AT5G66595.AT5G66595.hypothetical protein
BnaC02g48890D	0.772639	0.276556	1.48222	11.2358	AT5G66570.PSBO1.PS II oxygen-evolving complex 1
BnaC02g48900D	0.748918	0.30081	1.31596	9.97859	n/a
BnaC02g48910D	0.695924	0.220995	1.65492	12.5416	AT5G66530.Galactose mutarotase-like superfamily protein
BnaC02g48920D	0.858441	0.345284	1.31394	9.96331	GAMMA CA3.gamma carbonic anhydrase 3
BnaC03g04610D	0.172329	0.388608	-1.17315	-8.84256	AT5G11070.AT5G11070.hypothetical protein
BnaC03g04620D	0.265953	0.547274	-1.04109	-7.84399	AT1G53530.Peptidase S24/S26A/S26B/S26C family protein
BnaC03g04650D	0.0843691	0.248776	-1.56006	-11.7681	AT5G45570.Ulp1 protease family protein
BnaC03g20130D	0.0971695	0.0300516	1.69306	12.83	AT2G36410.transcriptional activator (DUF662)
BnaC03g22350D	0.132407	0.0429383	1.62464	12.3127	AT4G33145.AT4G33145.hypothetical protein
BnaC03g23000D	0.0481311	0.107851	-1.164	-8.77339	n/a
BnaC03g33420D	0.197589	0.430833	-1.12462	-8.4756	AT5G17480.PC1.pollen calcium-binding protein 1_%%%_AT3G03430.AT3G03430.Calcium-binding EF-hand family protein
BnaC03g63770D	0.207281	0.100993	1.03734	7.87187	AT5G11850.Protein kinase superfamily protein
BnaC03g65990D	0.134684	0.0547878	1.29765	9.84015	AT4G34780.AT4G34780.SAUR-like auxin-responsive protein family
BnaC03g69970D	0.0476098	0.120689	-1.34196	-10.119	AT5G46450.Disease resistance protein (TIR-NBS-LRR class) family
BnaC03g70010D	0.0750082	0.195941	-1.3853	-10.4467	n/a
BnaC03g77010D	0.0769796	0.0363171	1.08383	8.22337	n/a
BnaC04g52440D	0.0696455	0.372694	-2.41989	-18.2697	n/a
BnaC05g14380D	0.312472	0.665086	-1.08981	-8.21241	n/a
BnaC07g15200D	0.217135	0.105345	1.04348	7.91826	WOX14.WUSCHEL related homeobox 14
BnaC07g21660D	0.0861776	0.0383114	1.16954	8.87148	AT2G47610.Ribosomal protein L7Ae/L30e/S12e/Gadd45 family protein
BnaC07g25200D	0.151046	0.0715821	1.07731	8.17412	n/a
BnaC07g28140D	0.705697	0.318233	1.14896	8.71589	MAKR4.membrane-associated kinase regulator
BnaC08g47850D	0.362467	0.731156	-1.01233	-7.62651	n/a
BnaC09g00260D	0.71093	0.35277	1.01098	7.67253	AT2G26970.AT2G26970.Polynucleotidyl transferase, ribonuclease H-like superfamily protein
BnaC09g00420D	0.207258	0.523241	-1.33605	-10.0743	AOP3.2-oxoglutarate-dependent dioxygenase
BnaC09g00990D	0.227046	0.106396	1.09354	8.29681	ARF21.auxin response factor 21
BnaC09g01180D	0.450891	0.194156	1.21556	9.21946	AT2G04230.FBD, F-box and Leucine Rich Repeat domains containing protein
BnaC09g01270D	0.750184	0.367542	1.02934	7.81134	AT3G26980.MUB4.membrane-anchored ubiquitin-fold protein 4 precursor
BnaC09g01570D	0.67175	0.325157	1.04679	7.94331	AT2G19910.RNA-dependent RNA polymerase family protein
BnaC09g02980D	0.508014	0.242839	1.06487	8.08001	n/a
BnaC09g06180D	0.747825	0.348466	1.10168	8.35837	AT5G13310.hypothetical protein
BnaC09g06570D	0.459242	0.204558	1.16674	8.85034	UMAMIT21.nodulin MtN21 /EamA-like transporter family protein
BnaC09g07200D	0.78397	0.377526	1.05422	7.99951	BGLU25.beta glucosidase 25
BnaC09g07650D	0.640024	0.30847	1.053	7.99025	AT2G47350.HIT zinc finger and PAPA-1-like domain-containing protein
BnaC09g09940D	0.233705	0.104337	1.16344	8.82535	SARK.Leucine-rich repeat protein kinase family protein
BnaC09g15430D	0.0827966	0.028872	1.5199	11.5207	n/a
BnaC09g16000D	0.0329919	0.131296	-1.99264	-15.039	n/a
BnaC09g16030D	0.168857	0.344774	-1.02985	-7.75896	AT3G48400.Cysteine/Histidine-rich C1 domain family protein
BnaC09g16040D	0.121451	0.284601	-1.22857	-9.26157	AT4G14240.CBS domain protein with a domain protein (DUF21)
BnaC09g18910D	0.0872289	0.229689	-1.3968	-10.5337	CPN20.chaperonin 20
BnaC09g18960D	0.118108	0.340262	-1.52653	-11.5146	n/a
BnaC09g18980D	0.119071	0.242134	-1.02398	-7.7146	AT5G45260.RRS1.Disease resistance protein (TIR-NBS-LRR class)_%%%_AT5G45050.TTR1.Disease resistance protein (TIR-NBS-LRR class)
BnaC09g19020D	0.0522655	0.123703	-1.24295	-9.37033	LTI65.CAP160 protein
BnaC09g19050D	0.101164	0.229516	-1.1819	-8.90873	AT5G45210.Disease resistance protein (TIR-NBS-LRR class) family
BnaC09g29540D	0.204529	0.0838459	1.28649	9.75581	AT5G53250.AGP22.arabinogalactan protein 22
BnaC09g39530D	0.252575	0.113272	1.15693	8.77612	n/a
BnaC09g40880D	0.357192	0.171826	1.05575	8.01107	AT5G38440.Plant self-incompatibility protein S1 family
BnaC09g52250D	0.12252	0.252986	-1.04604	-7.88142	n/a
BnaCnng01310D	0.756592	0.369462	1.03409	7.84727	AT4G09490.Polynucleotidyl transferase, ribonuclease H-like superfamily protein
BnaCnng01380D	0.397486	0.15376	1.37022	10.3889	AT1G10000.Ribonuclease H-like superfamily protein
BnaCnng01850D	0.602899	0.298756	1.01295	7.68742	CPL3.CAPRICE-like MYB3
BnaCnng02110D	0.515033	0.253036	1.02532	7.78099	AT4G00780.TRAF-like family protein
BnaCnng02390D	0.805434	0.385936	1.06141	8.05384	AT5G23212.Defensin-like (DEFL) family protein
BnaCnng02540D	0.0771434	0.158565	-1.03946	-7.83168	AT4G00200.AT4G00200.AT hook motif DNA-binding family protein
BnaCnng11660D	0.104149	0.0492478	1.08052	8.19838	AT1G52950.AT1G52950.Nucleic acid-binding, OB-fold-like protein
BnaCnng25020D	0.0840057	0.0267351	1.65175	12.5177	AT3G16895.AT3G16895.Cysteine-rich protein_%%%_AT3G17155.AT3G17155.Cysteine-rich protein
BnaCnng42160D	0.354872	0.723047	-1.02679	-7.73586	n/a
BnaCnng49770D	0.116016	0.0512928	1.1775	8.93166	n/a
BnaCnng49850D	0.531705	0.184811	1.52458	11.5561	n/a
BnaCnng53110D	0.650959	0.253549	1.36031	10.3139	HB53.homeobox 53
BnaCnng53120D	0.726033	0.267668	1.43959	10.9134	IDD1.C2H2-like zinc finger protein
BnaCnng54090D	0.759388	0.309433	1.29521	9.82171	FER3.ferritin 3
BnaCnng54440D	0.0313705	0.0832315	-1.40772	-10.6162	PDIL1-5.PDI-like 1-5
BnaCnng56870D	0.132109	0.0317663	2.05616	15.5756	n/a
BnaCnng57760D	0.760985	0.345189	1.14048	8.65176	AT1G61300.LRR and NB-ARC domains-containing disease resistance protein
BnaCnng67840D	0.373782	0.182971	1.03058	7.82074	AT2G41330.Glutaredoxin family protein
BnaCnng71180D	0.199728	0.54333	-1.44379	-10.889	n/a
BnaCnng71780D	0.286513	0.614233	-1.10019	-8.29083	AT4G36840.Galactose oxidase/kelch repeat superfamily protein
BnaCnng74080D	0.0915112	0.0448267	1.02959	7.81325	CLPR4.CLP protease R subunit 4
BnaUnng03500D	0.802615	0.297658	1.43105	10.8489	AT1G08760.GPI-anchored adhesin-like protein, putative (DUF936)
BnaUnng04760D	0.398006	0.123173	1.6921	12.8228	HB53.homeobox 53
