## Supplementary material for "Mapping-by-sequencing reveals genomic regions associated with seed quality parameters in *Brassica napus*": File S22

### Sheet: Tabelle1
File S22: Predicted high impact variants of genes located within +/- 5 kbp of the borders of the genomic intervals associated with SPC content.
Chromosome	Position	Reference allele	Alternative allele	Gene ID	Effect type	Pool1 coverage AF info	Pool2 coverage AF info	dAF	Annotation	Interval_ID	Number of dARCs in interval	Number of high SNVs in interval	Mean expression seeds 28DAF Janetzkis Schlesischer	Mean expression leaves 28DAF Janetzkis Schlesischer
chrA01	15422876	G	T	BnaA01g23060D	stop_gained	SPC_high_%_35:7:42_0.167	n/a	n/a	AT4G22280.F-box/RNI-like superfamily protein	A01_SPC_1	209	2	0	0
chrA01	15498458	TG	T	BnaA01g23100D	frameshift	SPC_high_%_6:40:46_0.87	SPC_low_24:6:30_0.2	0.67	RBH_AT1G60900.U2 snRNP auxilliary factor, large subunit, splicing factor	A01_SPC_1	209	2	22.536	20.7381
chrA06	8451013	AACAT	A	BnaA06g15430D	frameshift	SPC_low_%_9:11:20_0.55	n/a	n/a	SWI3C.SWITCH/sucrose nonfermenting 3C	A06_SPC_1	140	12	26.1815	18.9295
chrA06	8451020	CACGGA	C	BnaA06g15430D	frameshift	SPC_low_%_7:11:18_0.611	n/a	n/a	SWI3C.SWITCH/sucrose nonfermenting 3C	A06_SPC_1	140	12	26.1815	18.9295
chrA06	8451027	G	T	BnaA06g15430D	stop_gained	SPC_low_%_7:11:18_0.611	n/a	n/a	SWI3C.SWITCH/sucrose nonfermenting 3C	A06_SPC_1	140	12	26.1815	18.9295
chrA06	8488920	TCTTAATGAAAAGGGAAGG	T	BnaA06g15490D	stop_lost	SPC_high_%_34:10:44_0.227	SPC_low_2:39:41_0.951	-0.724	AT1G21740.DUF630 family protein, putative (DUF630 and DUF632)	A06_SPC_1	140	12	17.4202	1.49438
chrA06	8508962	G	A	BnaA06g15510D	stop_gained	SPC_high_%_32:5:37_0.135	SPC_low_9:31:40_0.775	-0.64	FBP7.F-box protein 7	A06_SPC_1	140	12	9.72108	29.3921
chrA06	8536743	G	A	BnaA06g15580D	stop_gained	SPC_low_%_7:2:9_0.222	n/a	n/a	BBH_p24delta5.emp24/gp25L/p24 family/GOLD family protein	A06_SPC_1	140	12	1.88721	0.547844
chrA06	8544843	T	A	BnaA06g15600D	stop_gained	SPC_low_%_17:14:31_0.452	n/a	n/a	AT3G49725.GTP-binding protein, HflX	A06_SPC_1	140	12	3.30186	4.1759
chrA06	8557245	GGA	G	BnaA06g15610D	frameshift	SPC_low_%_19:8:27_0.296	n/a	n/a	AT3G49720.transmembrane protein	A06_SPC_1	140	12	16.3661	3.64745
chrA06	8557250	TCAAGG	T	BnaA06g15610D	frameshift	SPC_low_%_20:8:28_0.286	n/a	n/a	AT3G49720.transmembrane protein	A06_SPC_1	140	12	16.3661	3.64745
chrA06	8557257	TA	T	BnaA06g15610D	frameshift	SPC_high_%_24:4:28_0.143	SPC_low_20:8:28_0.286	-0.143	AT3G49720.transmembrane protein	A06_SPC_1	140	12	16.3661	3.64745
chrA06	8557261	TG	T	BnaA06g15610D	frameshift	SPC_low_%_19:8:27_0.296	n/a	n/a	AT3G49720.transmembrane protein	A06_SPC_1	140	12	16.3661	3.64745
chrA06	8610851	CT	C	BnaA06g15670D	frameshift	SPC_low_%_20:15:35_0.429	n/a	n/a	AT3G49645.FAD-binding protein	A06_SPC_1	140	12	0.547257	0.835647
chrA06	9948551	AGCCATT	A	BnaA06g17470D	frameshift	SPC_low_%_13:3:16_0.188	n/a	n/a	PHS1.cytidine/deoxycytidylate deaminase family protein	A06_SPC_2	66	2	3.62949	3.79107
chrA06	9960250	C	T	BnaA06g17490D	stop_gained	SPC_high_%_38:8:46_0.174	n/a	n/a	BBH_PWD.phosphoglucan, water dikinase	A06_SPC_2	66	2	0.112211	0
chrA06	10198172	A	T	BnaA06g17870D	stop_lost	SPC_high_%_2:16:18_0.889	n/a	n/a	BBH_AT4G32050.neurochondrin family protein	A06_SPC_3	322	30	0	0
chrA06	10198180	AC	A	BnaA06g17870D	frameshift	SPC_high_%_2:16:18_0.889	n/a	n/a	BBH_AT4G32050.neurochondrin family protein	A06_SPC_3	322	30	0	0
chrA06	10198183	TCCCCCCCC	T	BnaA06g17870D	frameshift	SPC_high_%_2:15:17_0.882	n/a	n/a	BBH_AT4G32050.neurochondrin family protein	A06_SPC_3	322	30	0	0
chrA06	10198423	GT	G	BnaA06g17870D	frameshift	SPC_low_%_0:14:14_1.0	n/a	n/a	BBH_AT4G32050.neurochondrin family protein	A06_SPC_3	322	30	0	0
chrA06	10198425	GT	G	BnaA06g17870D	frameshift	SPC_low_%_0:14:14_1.0	n/a	n/a	BBH_AT4G32050.neurochondrin family protein	A06_SPC_3	322	30	0	0
chrA06	10223602	C	T	BnaA06g17910D	stop_gained	SPC_high_%_39:21:60_0.35	SPC_low_4:25:29_0.862	-0.512	BBH_AT3G46690.UDP-Glycosyltransferase superfamily protein	A06_SPC_3	322	30	0	0
chrA06	10223822	T	A	BnaA06g17920D	stop_gained	SPC_high_%_32:10:42_0.238	SPC_low_4:31:35_0.886	-0.648	BBH_AT3G46720.UDP-Glycosyltransferase superfamily protein	A06_SPC_3	322	30	0	0
chrA06	10286408	GT	G	BnaA06g18030D	frameshift	SPC_high_%_17:4:21_0.19	SPC_low_1:21:22_0.955	-0.765	PUB13.plant U-box 13	A06_SPC_3	322	30	9.63779	25.0837
chrA06	10286411	AGC	A	BnaA06g18030D	frameshift	SPC_high_%_17:4:21_0.19	SPC_low_1:21:22_0.955	-0.765	PUB13.plant U-box 13	A06_SPC_3	322	30	9.63779	25.0837
chrA06	10298401	TTC	T	BnaA06g18050D	frameshift	SPC_high_%_11:27:38_0.711	SPC_low_2:36:38_0.947	-0.236	AT3G46300.hypothetical protein_%%%_AT3G46310.hypothetical protein	A06_SPC_3	322	30	0	0
chrA06	10353318	C	T	BnaA06g18120D	stop_gained	SPC_high_%_27:16:43_0.372	n/a	n/a	AT3G46210.Ribosomal protein S5 domain 2-like superfamily protein_%%%_AT2G07110.exosome complex exonuclease RRP46-like protein	A06_SPC_3	322	30	3.59595	2.11042
chrA06	10368111	T	A	BnaA06g18150D	stop_lost	SPC_high_%_17:10:27_0.37	SPC_low_0:21:21_1.0	-0.63	AT3G46160.Protein kinase superfamily protein_%%%_AT2G18530.Protein kinase superfamily protein	A06_SPC_3	322	30	2.50551	0
chrA06	10368112	T	A	BnaA06g18150D	stop_lost	SPC_high_%_18:10:28_0.357	SPC_low_0:21:21_1.0	-0.643	AT3G46160.Protein kinase superfamily protein_%%%_AT2G18530.Protein kinase superfamily protein	A06_SPC_3	322	30	2.50551	0
chrA06	10368123	GT	G	BnaA06g18150D	frameshift	SPC_high_%_10:10:20_0.5	SPC_low_0:22:22_1.0	-0.5	AT3G46160.Protein kinase superfamily protein_%%%_AT2G18530.Protein kinase superfamily protein	A06_SPC_3	322	30	2.50551	0
chrA06	10368176	TA	T	BnaA06g18150D	frameshift	SPC_high_%_12:19:31_0.613	SPC_low_0:18:18_1.0	-0.387	AT3G46160.Protein kinase superfamily protein_%%%_AT2G18530.Protein kinase superfamily protein	A06_SPC_3	322	30	2.50551	0
chrA06	10368378	G	T	BnaA06g18150D	stop_gained	SPC_low_%_0:15:15_1.0	n/a	n/a	AT3G46160.Protein kinase superfamily protein_%%%_AT2G18530.Protein kinase superfamily protein	A06_SPC_3	322	30	2.50551	0
chrA06	10415543	TCTCGTTG	T	BnaA06g18180D	frameshift	SPC_high_%_10:8:18_0.444	SPC_low_5:6:11_0.545	-0.101	BBH_AT4G16580.Protein phosphatase 2C family protein	A06_SPC_3	322	30	0.709889	1.19796
chrA06	10456596	AG	A	BnaA06g18200D	frameshift	SPC_high_%_8:15:23_0.652	SPC_low_0:3:3_1.0	-0.348	BBH_URH1.uridine-ribohydrolase 1	A06_SPC_3	322	30	0	0
chrA06	10457123	CG	C	BnaA06g18200D	frameshift	SPC_high_%_14:12:26_0.462	SPC_low_2:5:7_0.714	-0.252	BBH_URH1.uridine-ribohydrolase 1	A06_SPC_3	322	30	0	0
chrA06	10463020	TC	T	BnaA06g18220D	frameshift	SPC_high_%_15:10:25_0.4	n/a	n/a	BBH_RABE1c.RAB GTPase homolog 8A	A06_SPC_3	322	30	7.14178	6.00101
chrA06	10464996	G	A	BnaA06g18220D	stop_gained	SPC_high_%_13:5:18_0.278	n/a	n/a	BBH_RABE1c.RAB GTPase homolog 8A	A06_SPC_3	322	30	7.14178	6.00101
chrA06	10497519	C	G	BnaA06g18280D	stop_lost	SPC_high_%_9:24:33_0.727	SPC_low_0:27:27_1.0	-0.273	RUS1.root UVB sensitive-like protein (Protein of unknown function, DUF647)	A06_SPC_3	322	30	6.49563	4.95273
chrA06	10526746	CT	C	BnaA06g18310D	frameshift	SPC_high_%_0:2:2_1.0	n/a	n/a	BBH_AT3G45810.ferric reductase-like transmembrane component family protein	A06_SPC_3	322	30	0	0.0849171
chrA06	10541327	CT	C	BnaA06g18320D	frameshift	SPC_high_%_0:4:4_1.0	n/a	n/a	BBH_AT5G33406.hAT dimerization domain-containing protein / transposase-like protein	A06_SPC_3	322	30	0	0
chrA06	10552579	AC	A	BnaA06g18370D	frameshift	SPC_high_%_9:8:17_0.471	SPC_low_3:12:15_0.8	-0.329	ARI16.IBR domain-containing protein	A06_SPC_3	322	30	2.63203	1.26556
chrA06	10555198	T	A	BnaA06g18380D	stop_gained	SPC_high_%_49:7:56_0.125	n/a	n/a	ARI16.IBR domain-containing protein	A06_SPC_3	322	30	2.58705	1.21157
chrA06	10581524	CT	C	BnaA06g18420D	frameshift	SPC_high_%_16:10:26_0.385	n/a	n/a	AT3G45700.Major facilitator superfamily protein_%%%_AT3G45710.Major facilitator superfamily protein_%%%_AT3G45720.Major facilitator superfamily protein	A06_SPC_3	322	30	0	0
chrA09	33446394	TC	T	BnaA09g50630D	frameshift	SPC_high_%_34:18:52_0.346	SPC_low_1:49:50_0.98	-0.634	YUC2.Flavin-binding monooxygenase family protein	A09_SPC_1	65	1	0	0.0407235
chrC03	2167211	TTA	T	BnaC03g04560D	frameshift	SPC_low_%_0:15:15_1.0	n/a	n/a	AT5G01960.RING/U-box superfamily protein	C03_SPC_1	157	2	28.2957	32.8998
chrC03	2169833	GGC	G	BnaC03g04570D	frameshift	SPC_high_%_33:9:42_0.214	SPC_low_4:25:29_0.862	-0.648	BBH_ASG2.transducin family protein / WD-40 repeat family protein	C03_SPC_1	157	2	0.535304	1.89834
chrC04	385565	GAT	G	BnaC04g00490D	frameshift	SPC_high_%_52:9:61_0.148	SPC_low_3:31:34_0.912	-0.764	ABCB4.ATP binding cassette subfamily B4	C04_SPC_1	164	5	3.72488	5.6375
chrC04	411568	TGTAACGCTTGGCCTCGCACAAGGCTGCGATTATAAGGTCACAA	T	BnaC04g00510D	frameshift	SPC_high_%_35:7:42_0.167	SPC_low_12:17:29_0.586	-0.419	BBH_AT3G60980.Tetratricopeptide repeat (TPR)-like superfamily protein	C04_SPC_1	164	5	0	0
chrC04	414567	CT	C	BnaC04g00520D	frameshift	SPC_low_%_9:6:15_0.4	n/a	n/a	BBH_AT3G60960.Tetratricopeptide repeat (TPR)-like superfamily protein	C04_SPC_1	164	5	0	0
chrC04	1116396	C	A	BnaC04g01520D	stop_gained	SPC_high_%_11:3:14_0.214	SPC_low_1:13:14_0.929	-0.715	BBH_CTEXP.kinase family with ARM repeat domain-containing protein	C04_SPC_2	65	1	3.91754	1.54942
chrC08	1781191	G	A	BnaC08g02350D	stop_gained	SPC_low_%_10:12:22_0.545	n/a	n/a	BBH_AT1G40390.DNAse I-like superfamily protein	C08_SPC_1	79	7	0	0
chrC08	1790250	AGT	A	BnaC08g02360D	frameshift	SPC_low_%_20:26:46_0.565	n/a	n/a	AT1G07990.SIT4 phosphatase-associated family protein	C08_SPC_1	79	7	21.3011	39.8172
chrC08	1822433	GTT	G	BnaC08g02410D	frameshift	SPC_high_%_42:15:57_0.263	SPC_low_41:14:55_0.255	0.008	AT1G08050.Zinc finger (C3HC4-type RING finger) family protein	C08_SPC_1	79	7	3.92296	0.317223
chrC08	1881956	AT	A	BnaC08g02490D	frameshift	SPC_low_%_6:16:22_0.727	n/a	n/a	AT1G08230.Transmembrane amino acid transporter family protein	C08_SPC_1	79	7	0.083365	3.61168
chrC08	1898879	TGAAAAACTAACAATAGCCACATCA	T	BnaC08g02510D	splice_region_variant	SPC_low_%_14:11:25_0.44	n/a	n/a	BBH_emb2204.hypothetical protein	C08_SPC_1	79	7	0	0
chrC08	1904348	T	A	BnaC08g02530D	stop_gained	SPC_high_%_13:5:18_0.278	SPC_low_6:17:23_0.739	-0.461	BBH_AT1G31150.K-box region protein (DUF1985)	C08_SPC_1	79	7	0	0.020064
chrC08	7285081	G	T	BnaC08g05470D	stop_gained	SPC_low_%_12:27:39_0.692	n/a	n/a	BBH_P5CR.pyrroline-5- carboxylate (P5C) reductase	C08_SPC_2	1047	8	0	0.425674
chrC08	7488182	TA	T	BnaC08g05560D	splice_region_variant	SPC_low_%_8:30:38_0.789	n/a	n/a	AT1G43700_VIP1.VIRE2-interacting protein 1	C08_SPC_2	1047	8	1.83166	3.12347
chrC08	7647860	TAGCTGAGGGATATCCAGAAGAAGATTTGGTCACGA	T	BnaC08g05590D	frameshift	SPC_low_%_12:17:29_0.586	n/a	n/a	scpl41.serine carboxypeptidase-like 41_%%%_scpl44.serine carboxypeptidase-like 44	C08_SPC_2	1047	8	0.328519	0.128217
chrC08	7905018	TCTCAGTCTCGGTGATCTG	T	BnaC08g05680D	splice_region_variant	SPC_high_%_33:6:39_0.154	SPC_low_10:20:30_0.667	-0.513	BBH_AT4G35790_PLDDELTA.phospholipase D delta	C08_SPC_2	1047	8	0.036038	0.0203618
chrC08	9104485	G	A	BnaC08g06590D	stop_gained	SPC_high_%_32:12:44_0.273	SPC_low_17:34:51_0.667	-0.394	BBH_AT2G07190.transmembrane protein, putative (DUF1985)	C08_SPC_3	247	9	0	0
chrC08	9132796	C	T	BnaC08g06610D	stop_gained	SPC_high_%_41:7:48_0.146	SPC_low_11:17:28_0.607	-0.461	BBH_AT1G52950.Nucleic acid-binding, OB-fold-like protein	C08_SPC_3	247	9	0	0
chrC08	9184941	ATT	A	BnaC08g06650D	frameshift	SPC_low_%_13:27:40_0.675	n/a	n/a	BBH_AT1G36050.Endoplasmic reticulum vesicle transporter protein	C08_SPC_3	247	9	6.35481	3.04424
chrC08	9225995	G	C	BnaC08g06700D	stop_gained	SPC_low_%_12:31:43_0.721	n/a	n/a	BBH_AT1G04830.Ypt/Rab-GAP domain of gyp1p superfamily protein	C08_SPC_3	247	9	0	0
chrC08	9233573	GAA	G	BnaC08g06720D	frameshift	SPC_high_%_44:44:88_0.5	SPC_low_58:59:117_0.504	-0.004	BBH_AT5G24275.En/Spm-like transposon	C08_SPC_3	247	9	0.0288463	0
chrC08	9233577	GTTACAGCTAC	G	BnaC08g06720D	frameshift	SPC_high_%_45:47:92_0.511	SPC_low_51:66:117_0.564	-0.053	BBH_AT5G24275.En/Spm-like transposon	C08_SPC_3	247	9	0.0288463	0
chrC08	9233595	CA	C	BnaC08g06720D	frameshift	SPC_high_%_47:44:91_0.484	SPC_low_51:70:121_0.579	-0.095	BBH_AT5G24275.En/Spm-like transposon	C08_SPC_3	247	9	0.0288463	0
chrC08	9346816	TGAAGTGG	T	BnaC08g06760D	frameshift	SPC_high_%_33:8:41_0.195	SPC_low_6:18:24_0.75	-0.555	BBH_AT5G40595.hypothetical protein	C08_SPC_3	247	9	0	0
chrC08	12754963	AG	A	BnaC08g08540D	frameshift	SPC_low_%_7:22:29_0.759	n/a	n/a	BBH_AT1G14800.Nucleic acid-binding, OB-fold-like protein	C08_SPC_4	263	3	0.525602	0
chrC08	13176428	G	T	BnaC08g08760D	stop_gained	SPC_low_%_15:23:38_0.605	n/a	n/a	BBH_AT5G33406.hAT dimerization domain-containing protein / transposase-like protein	C08_SPC_4	263	3	0	0
chrC08	13467151	TGC	T	BnaC08g08890D	frameshift	SPC_high_%_39:6:45_0.133	SPC_low_16:20:36_0.556	-0.423	BBH_AT5G28780.PIF1 helicase	C08_SPC_5	84	4	0	0
chrC08	13467203	TC	T	BnaC08g08890D	frameshift	SPC_low_%_13:24:37_0.649	n/a	n/a	BBH_AT5G28780.PIF1 helicase	C08_SPC_5	84	4	0	0
chrC08	13473232	ACCACGTTCTGAGTCAACAAC	A	BnaC08g08890D	splice_region_variant	SPC_high_%_44:9:53_0.17	SPC_low_22:23:45_0.511	-0.341	BBH_AT5G28780.PIF1 helicase	C08_SPC_5	84	4	0	0
chrC08	13473649	TA	T	BnaC08g08890D	frameshift	SPC_high_%_70:24:94_0.255	SPC_low_58:27:85_0.318	-0.063	BBH_AT5G28780.PIF1 helicase	C08_SPC_5	84	4	0	0
chrC09	16260073	CCTTCAAAG	C	BnaC09g19420D	frameshift	SPC_high_%_3:26:29_0.897	SPC_low_10:6:16_0.375	0.522	BBH_AT5G40060.Disease resistance protein (NBS-LRR class) family	C09_SPC_1	74	5	0	0
chrC09	16261527	CT	C	BnaC09g19420D	frameshift	SPC_high_%_4:23:27_0.852	SPC_low_16:8:24_0.333	0.519	BBH_AT5G40060.Disease resistance protein (NBS-LRR class) family	C09_SPC_1	74	5	0	0
chrC09	16261821	CAT	C	BnaC09g19430D	frameshift	SPC_high_%_3:25:28_0.893	SPC_low_18:5:23_0.217	0.676	BBH_AT5G40060.Disease resistance protein (NBS-LRR class) family	C09_SPC_1	74	5	0	0.0238318
chrC09	16288719	TG	T	BnaC09g19440D	frameshift	SPC_high_%_6:17:23_0.739	n/a	n/a	BBH_ABCB7.P-glycoprotein 7	C09_SPC_1	74	5	0	0.020064
chrC09	16290162	T	A	BnaC09g19470D	stop_lost	SPC_high_%_4:19:23_0.826	SPC_low_28:10:38_0.263	0.563	BBH_ABCB7.P-glycoprotein 7	C09_SPC_1	74	5	0	0
chrC09	17348954	G	A	BnaC09g20300D	stop_gained	SPC_low_%_10:13:23_0.565	n/a	n/a	AT5G47620.RNA-binding (RRM/RBD/RNP motifs) family protein	C09_SPC_2	66	7	28.5873	44.837
chrC09	17373233	T	G	BnaC09g20340D	stop_lost	SPC_high_%_26:14:40_0.35	n/a	n/a	BBH_AT5G47660.Homeodomain-like superfamily protein	C09_SPC_2	66	7	0.276431	2.33982
chrC09	17463799	GAC	G	BnaC09g20450D	stop_lost	SPC_high_%_30:5:35_0.143	SPC_low_21:26:47_0.553	-0.41	BBH_PDE331.Octicosapeptide/Phox/Bem1p family protein	C09_SPC_2	66	7	22.2087	12.6512
chrC09	17656975	A	T	BnaC09g20570D	stop_gained	SPC_low_%_15:9:24_0.375	n/a	n/a	PAHX.phytanoyl-CoA dioxygenase (PhyH) family protein	C09_SPC_2	66	7	0	0
