## Supplementary material for "Mapping-by-sequencing reveals genomic regions associated with seed quality parameters in *Brassica napus*": File S23

### Sheet: Tabelle1
File S23: SRA IDs of the used public available RNA-Seq data sets from B. napus.
SRA ID
SRR7171264
SRR7171249
SRR2036393
SRR3734868
SRR7413617
SRR5715246
SRR5591715
SRR7814565
SRR7171265
SRR3734867
SRR7171375
SRR7171309
SRR7171220
SRR5816399
SRR5816412
SRR1793863
SRR7880323
SRR5905527
SRR5816417
SRR7171361
SRR3147785
SRR3357539
SRR7637973
SRR1915983
SRR1604998
SRR7171280
SRR7171335
SRR5885451
SRR7880330
SRR2748081
SRR7171247
SRR5715229
SRR1916242
SRR5715257
SRR5715245
SRR5208539
SRR1664657
SRR1664658
SRR5715233
SRR7814571
SRR7880333
SRR2082685
SRR7171214
SRR5208531
SRR2046994
SRR4241885
SRR5591709
SRR7171258
SRR1604996
SRR7171371
SRR7171209
SRR7413614
SRR7413612
SRR5715252
SRR5208529
SRR7814576
SRR1793924
SRR7814568
SRR7171322
SRR7171338
SRR5591524
SRR7171351
SRR5715235
SRR5590960
SRR7058995
SRR5885453
SRR7171337
SRR8138194
SRR7171222
SRR5816423
SRR5591717
SRR7413600
SRR7059005
SRR5816407
SRR3584240
SRR5816408
SRR5208530
SRR8283965
SRR8283964
SRR5208538
SRR6002859
SRR7171256
SRR3359113
SRR2082684
SRR7171216
SRR7413606
SRR7171293
SRR7413616
SRR5139857
SRR7171257
SRR2052499
SRR7059001
SRR5591720
SRR5905529
SRR3439752
SRR7171202
SRR7171329
SRR5590946
SRR7814561
SRR5885449
SRR3734865
SRR5715250
SRR3734876
SRR1793833
SRR7171341
SRR7171305
SRR5591723
SRR7171326
SRR7814572
SRR7880329
SRR5715239
SRR7171379
SRR3352389
SRR3062293
SRR3357562
SRR7135735
SRR5715234
SRR5905533
SRR1793876
SRR2052505
SRR5715253
SRR5816425
SRR5591364
SRR7171239
SRR5905524
SRR7171236
SRR7880331
SRR7171260
SRR5816434
SRR7171288
SRR7814579
SRR1793832
SRR7171346
SRR2192464
SRR5715222
SRR5816436
SRR5591722
SRR7171352
SRR5674588
SRR5590959
SRR7171344
SRR5816404
SRR3347142
SRR8138201
SRR7059004
SRR7171298
SRR5905525
SRR7171383
SRR7171318
SRR7171304
SRR7171200
SRR3584238
SRR7171345
SRR1793860
SRR5591597
SRR7171306
SRR7171381
SRR7171362
SRR3147786
SRR3439748
SRR3510014
SRR3439856
SRR7171197
SRR3734871
SRR3584243
SRR6002861
SRR3355338
SRR5591719
SRR3355337
SRR7171325
SRR5715237
SRR1793834
SRR7171218
SRR7171235
SRR3439750
SRR1793859
SRR5816405
SRR7171289
SRR7171266
SRR7171273
SRR7171353
SRR6204755
SRR5816415
SRR7637972
SRR7171311
SRR2046995
SRR1793847
SRR1732356
SRR7413608
SRR7413607
SRR7171312
SRR7171302
SRR7135738
SRR5715255
SRR7413615
SRR7814574
SRR5715238
SRR7058999
SRR5816426
SRR8283967
SRR5816411
SRR1793908
SRR7880326
SRR5885450
SRR1793815
SRR1604978
SRR5816414
SRR1793831
SRR5429371
SRR7171347
SRR7171250
SRR6002856
SRR7171207
SRR3548053
SRR2179615
SRR7058996
SRR2641043
SRR5715243
SRR6326101
SRR7171297
SRR7171267
SRR7814575
SRR7171252
SRR5905528
SRR1915979
SRR7171268
SRR5816435
SRR5816431
SRR7880332
SRR7171292
SRR3734874
SRR2192489
SRR5816428
SRR1793927
SRR8138203
SRR7880324
SRR5590957
SRR7814569
SRR2082688
SRR7814570
SRR5816433
SRR7159501
SRR7171384
SRR7171240
SRR7171327
SRR7171217
SRR7171208
SRR8138200
SRR7171321
SRR5591412
SRR5590955
SRR5715254
SRR7058999
SRR8138196
SRR4242079
SRR2046992
SRR5715256
SRR5715247
SRR6204756
SRR7171229
SRR7171348
SRR1793856
SRR7880334
SRR5591522
SRR7171243
SRR5715224
SRR1605000
SRR7171336
SRR7814562
SRR5591714
SRR7171263
SRR7171331
SRR7413621
SRR6004384
SRR6785551
SRR6974182
SRR7814566
SRR7171339
SRR7135737
SRR7413619
SRR7171324
SRR7171285
SRR7171199
SRR7171286
SRR7171358
SRR7171334
SRR5674590
SRR4242053
SRR7171378
SRR7171319
SRR6002858
SRR7880336
SRR3584239
SRR8138202
SRR7171370
SRR7880327
SRR1664659
SRR7058994
SRR7413622
SRR8283963
SRR7814577
SRR5208533
SRR7171198
SRR2082686
SRR7171269
SRR7171212
SRR2748085
SRR3439761
SRR2748084
SRR7171287
SRR6785550
SRR6002855
SRR7413620
SRR3343235
SRR7171259
SRR7171368
SRR7171323
SRR7059001
SRR7171277
SRR5715242
SRR5816421
SRR7814580
SRR7413602
SRR7135736
SRR6002857
SRR5208537
SRR948857
SRR5208532
SRR7814567
SRR5591481
SRR5074228
SRR7058998
SRR7135739
SRR7171213
SRR7171300
SRR7171332
SRR7413603
SRR5715232
SRR948834
SRR5905541
SRR6004383
SRR7171205
SRR7059000
SRR5905522
SRR5591464
SRR7058997
SRR7171357
SRR7171291
SRR7171241
SRR7413613
SRR5816416
SRR5665895
SRR7880321
SRR7171296
SRR7171320
SRR7413605
SRR3439930
SRR7171227
SRR5331950
SRR1793911
SRR1915977
SRR3734869
SRR7814560
SRR5885452
SRR6002860
SRR7171246
SRR7059003
SRR5816424
SRR7171279
SRR5590975
SRR1915972
SRR7059003
SRR3348118
SRR3584242
SRR8138204
SRR5816402
SRR1793865
SRR7171343
SRR6974183
SRR5208540
SRR7171194
SRR3349850
SRR7171380
SRR7637974
SRR948832
SRR5715240
SRR7171374
SRR7171359
SRR7171328
SRR5331949
SRR5816413
SRR5816410
SRR1915982
SRR5905537
SRR5591634
SRR3343238
SRR5885454
SRR7171232
SRR7880337
SRR7171369
SRR3734878
SRR7171211
SRR7171223
SRR7880322
SRR7159500
SRR7814578
SRR3062292
SRR7171225
SRR2036392
SRR7171313
SRR5885455
SRR7814564
SRR7637975
SRR8138195
SRR5816432
SRR2641156
SRR5905532
SRR7171303
SRR6004295
SRR7413604
SRR7171219
SRR3734879
SRR7171242
SRR5715226
SRR1793916
SRR5905539
SRR8138197
SRR5885448
SRR1793857
SRR7814563
SRR7413609
SRR7171245
SRR1915978
SRR948830
SRR7159499
SRR1731806
SRR3734863
SRR5816422
SRR3510013
SRR3359124
SRR5885456
SRR7171382
SRR1793925
SRR5715225
SRR1604973
SRR7171221
SRR7171230
SRR7171330
SRR7059000
SRR5905540
SRR1915970
SRR3062290
SRR5905530
SRR7171262
SRR7171271
SRR3439746
SRR5674589
SRR7059002
SRR2748082
SRR3734872
SRR5905538
SRR7058996
SRR5591744
SRR5715236
SRR7880340
SRR3439745
SRR7171310
SRR7171272
SRR7135733
SRR7171233
SRR5591012
SRR3734875
SRR7171274
SRR8283968
SRR7171231
SRR7880338
SRR1915973
SRR1732358
SRR1793826
SRR7814581
SRR5715231
SRR3355360
SRR5816430
SRR5905526
SRR3734861
SRR3734864
SRR7171385
SRR7171364
SRR5179608
SRR5179562
SRR7171196
SRR5715249
SRR3062291
SRR7171363
SRR3147784
SRR3525009
SRR7171376
SRR7637976
SRR7171201
SRR7171314
SRR7135732
SRR5208535
SRR7171299
SRR5208536
SRR1915981
SRR5905523
SRR7171356
SRR7171248
SRR7171206
SRR7171315
SRR5715251
SRR6974186
SRR7058995
SRR7171373
SRR7171224
SRR7171342
SRR7171253
SRR7171290
SRR5591718
SRR1604976
SRR5905531
SRR7171372
SRR2748083
SRR1664656
SRR7413611
SRR7413601
SRR5331997
SRR5816401
SRR7637979
SRR7413599
SRR1644202
SRR5715248
SRR7171295
SRR1915980
SRR3734877
SRR5715228
SRR3347141
SRR7058994
SRR1793864
SRR7880339
SRR3343236
SRR7171367
SRR7171203
SRR1663670
SRR7171365
SRR2052475
SRR7159498
SRR5715223
SRR7171307
SRR5208534
SRR3439759
SRR3351917
SRR7171317
SRR7171237
SRR2082687
SRR3584241
SRR5816419
SRR5429372
SRR2082683
SRR7171275
SRR8138198
SRR2046993
SRR7171255
SRR7171234
SRR2048494
SRR7171355
SRR7637977
SRR7637978
SRR3584237
SRR7171226
SRR7171354
SRR7171278
SRR7413618
SRR8283966
SRR1915969
SRR5816420
SRR7171308
SRR5885458
SRR3439928
SRR6002862
SRR5590945
SRR7171261
SRR7059004
SRR7880325
SRR1793914
SRR7171204
SRR1793909
SRR7171254
SRR1732355
SRR948833
SRR7171270
SRR5590973
SRR2155562
SRR6004386
SRR7171360
SRR3343237
SRR2748086
SRR2016207
SRR6004382
SRR7880328
SRR7171281
SRR7171386
SRR3405203
SRR5139856
SRR3355369
SRR7171195
SRR5816403
SRR3734870
SRR6785552
SRR7880335
SRR3734860
SRR7171238
SRR2179614
SRR7814573
SRR5715227
SRR5816427
SRR7171333
SRR7171350
SRR3992891
SRR2052502
SRR7171244
SRR948826
SRR5715244
SRR7171283
SRR7171276
SRR3734862
SRR7171301
SRR7171366
SRR5885447
SRR7171251
SRR5590338
SRR5590972
SRR7171228
SRR7413610
SRR5816429
SRR8138193
SRR3147783
SRR6004385
SRR3584236
SRR5591631
SRR5816409
SRR5331895
SRR7171215
SRR1915971
SRR7171316
SRR3091716
SRR1793858
SRR7171282
SRR5590943
SRR7171294
SRR7171340
SRR7171284
SRR7171377
SRR5074227
SRR7135734
SRR7171349
SRR3439754
SRR5885457
SRR7171210
SRR8138199
SRR5715241
SRR5816406
SRR7059005
