## Supplementary material for "Mapping-by-sequencing reveals genomic regions associated with seed quality parameters in *Brassica napus*": File S24

### Sheet: Tabelle1
File S24: RNA-Seq mapping statistics.
B. napus genotype	Tissue	Days after flowering	Number of input reads	Total mapped	Uniquely mapped	Multi mapped	Total unmapped
Janetzkis Schlesischer	leaves	28	23314398	22184816 (95.16%)	17735730 (76.07%)	4449086 (19.08%)	1129582 (4.84%)
Janetzkis Schlesischer	leaves	28	22825627	21787679 (95.45%)	17491580 (76.63%)	4296099 (18.82%)	1037948 (4.55%)
Janetzkis Schlesischer	leaves	28	19466142	18556346 (95.33%)	14945064 (76.77%)	3611282 (18.55%)	909796 (4.67%)
Janetzkis Schlesischer	seeds	28	23823561	22142720 (92.94%)	12900981 (54.15%)	9241739 (38.79%)	1680841 (7.06%)
Janetzkis Schlesischer	seeds	28	15303719	14437054 (94.34%)	10199605 (66.65%)	4237449 (27.69%)	866665 (5.66%)
Janetzkis Schlesischer	seeds	28	24675109	22922646 (92.9%)	13658591 (55.35%)	9264055 (37.54%)	1752463 (7.1%)
SGDH14	leaves	35	19117078	18244459 (95.44%)	14256259 (74.57%)	3988200 (20.86%)	872619 (4.56%)
SGDH14	leaves	35	20804610	19814077 (95.24%)	15697197 (75.45%)	4116880 (19.79%)	990533 (4.76%)
SGDH14	leaves	23	19581512	18660118 (95.29%)	14648357 (74.81%)	4011761 (20.49%)	921394 (4.71%)
SGDH14	seeds	23	24811443	23632389 (95.25%)	18729931 (75.49%)	4902458 (19.76%)	1179054 (4.75%)
SGDH14	seeds	23	23307625	22051837 (94.61%)	13580472 (58.27%)	8471365 (36.35%)	1255788 (5.39%)
SGDH14	seeds	23	24094077	22950064 (95.25%)	18001850 (74.71%)	4948214 (20.54%)	1144013 (4.75%)
SGDH14	seeds	35	21941219	20584343 (93.82%)	12521339 (57.07%)	8063004 (36.75%)	1356876 (6.18%)
SGDH14	seeds	35	21297053	18876787 (88.64%)	7475414 (35.1%)	11401373 (53.53%)	2420266 (11.36%)
SGDH14	seeds	35	22455443	19942534 (88.81%)	8460383 (37.68%)	11482151 (51.13%)	2512909 (11.19%)
