## Supplementary material for "Mapping-by-sequencing reveals genomic regions associated with seed quality parameters in *Brassica napus*": File S29

### Sheet: Tabelle1
File S29: GSL MYB transcription factors homologs.
Gene name	B. oleracea	B. rapa	B. napus zheyou7	B. napus Darmor-bzh	B. napus Janetzkis Schlesischer	B. napus Lorenz
BnaMYB28_1	BolMYB28_1_#Bo7g098590	.	BnaC07T0355800ZY	BnaCnng43220D	present in mapping	present in mapping
BnaMYB28_2	BolMYB28_2_#Bo9g014610	.	BnaC09T0054800ZY	BnaC09g05290D BnaC09g05300D	BnaMYB28_2_janetzkisS	BnaMYB28_2_lorenz
BnaMYB28_3	.	BraMYB28_3_#Bra012961	BnaA03T0422000ZY	BnaA03g40190D	BnaMYB28_3_janetzkisS	BnaMYB28_3_lorenz_A BnaMYB28_3_lorenz_B
BnaMYB28_4	.	BraMYB28_4_#Bra035929	BnaA09T0074900ZY	deleted	deleted	deleted
BnaMYB28_5	BolMYB28_5_#Bo2g161590	.	BnaC02T0362400ZY	deleted	BnaMYB28_5_janetzkisS	deleted
BnaMYB28_6	.	BraMYB28_6_#Bra029311	BnaA02T0409000ZY		BnaMYB28_6_janetzkisS	BnaMYB28_6_lorenz
BnaMYB28_like	.	.	BnaA02T0148100ZY	.	.	.
BnaMYB29_1	BolMYB29_1_#Bo9g175680	.	BnaC09T0525600ZY	BnaCnng65380D	BnaMYB29_1_janetzkisS	BnaMYB29_1_lorenz
BnaMYB29_2	BolMYB29_2_#Bo3g004500	.	BnaC03T0033600ZY	BnaC03g03210D	BnaMYB29_2_janetzkisS	BnaMYB29_2_lorenz
BnaMYB29_3	.	BraMYB29_like_#Bra009245	BnaA10T0241100ZY	BnaA10g23980D	BnaMYB29_3_janetzkisS	BnaMYB29_3_lorenz
BnaMYB29_4	.	BraMYB29_4_#Bra005949	BnaA03T0048500ZY	BnaA03g02170D	BnaMYB29_4_janetzkisS	BnaMYB29_4_lorenz
BnaMYB34_1	BolMYB34_1_#Bo2g161180	.	BnaC02T0358100ZY	BnaCnng49840D	BnaMYB34_1_janetzkisS	BnaMYB34_1_lorenz
BnaMYB34_2	BolMYB34_2_#Bo7g098110	.	BnaC07T0351700ZY	BnaCnng21270D	BnaMYB34_2_janetzkisS	BnaMYB34_2_lorenz
BnaMYB34_3	.	BraMYB34_3_#Bra029349	.	BnaAnng06640D	BnaMYB34_3_janetzkisS	BnaMYB34_3_lorenz
BnaMYB34_4	.	BraMYB34_4_#Bra029350	BnaA02T0405700ZY	BnaAnng06630D	present in mapping	BnaMYB34_4_lorenz
BnaMYB34_5	BolMYB34_5_#Bo9g014380	.	BnaC09T0052500ZY	BnaC09g05060D	BnaMYB34_5_janetzkisS	BnaMYB34_5_lorenz
BnaMYB34_6	BolMYB34_4_#Bo2g161170	.	.	BnaC02g41860D	BnaMYB34_6_janetzkisS	BnaMYB34_6_lorenz
BnaMYB34_7	.	BraMYB34_7_#Bra035954	BnaA09T0072800ZY	BnaA09g05480D	deleted	BnaMYB34_7_lorenz
BnaMYB34_8	.	BraMYB34_8_#Bra013000	BnaA03T0417900ZY	BnaA03g39790D	BnaMYB34_8_janetzkisS	BnaMYB34_8_lorenz
BnaMYB51_1	BolMYB51_1_#Bo8g104300	.	BnaC08T0419000ZY	BnaC08g37160D	BnaMYB51_1_janetzkisS	BnaMYB51_1_lorenz
BnaMYB51_2	BolMYB51_2_#Bo8g067910	.	BnaC08T0206600ZY	BnaC08g18090D	BnaMYB51_2_janetzkisS	BnaMYB51_2_lorenz
BnaMYB51_3	.	.	.	BnaC08g18080D	deleted	deleted
BnaMYB51_4	BolMYB51_4_#Bo5g025570	.	BnaC05T0148400ZY	BnaC05g14250D	BnaMYB51_4_janetzkisS	BnaMYB51_4_lorenz
BnaMYB51_5	.	BraMYB51_5_#Bra031035	BnaA09T0559500ZY	BnaA09g44500D	BnaMYB51_5_janetzkisS	BnaMYB51_5_lorenz
BnaMYB51_6	.	BraMYB51_6_#Bra016553	BnaA08T0248700ZY	BnaA08g22580D	present in mapping	BnaMYB51_6_lorenz
BnaMYB51_7	.	.	.	BnaA06g12700D	present in mapping	present in mapping
BnaMYB51_8	.	BraMYB51_8_#Bra025666	BnaA06T0124700ZY	BnaA06g12690D	BnaMYB51_8_janetzkisS	BnaMYB51_8_lorenz
BnaMYB122_1	.	BraMYB122_1_#Bra008131	BnaA02T0230400ZY	BnaAnng30810D	BnaMYB122_1_janetzkisS	BnaMYB122_1_lorenz
BnaMYB122_2_A	BolMYB122_2_#Bo6g118350	.	BnaC06T0382500ZY	BnaC06g34910D	BnaMYB122_2_janetzkisS	BnaMYB122_2_lorenz_A BnaMYB122_2_lorenz_B BnaMYB122_2_lorenz_C
BnaMYB122_2_B	.	.	BnaC06T0382600ZY	BnaC06g34910D	present in mapping
BnaMYB122_3	BolMYB122_3_#Bo2g080900	.	BnaC02T0106000ZY	BnaC02g22630D	BnaMYB122_3_janetzkisS	BnaMYB122_3_lorenz
BnaMYB122_4	.	BraMYB122_4_#Bra015939	BnaA07T0289300ZY	BnaA07g31220D	present in mapping	BnaMYB122_4_lorenz
BnaMYB122_5	.	.	.	BnaA02g16690D	.	.
