## Supplementary material for "Mapping-by-sequencing reveals genomic regions associated with seed quality parameters in *Brassica napus*": File S37

### Sheet: Tabelle1
File S37: Genomic read mapping statistics. For each data set the amount of raw data generated, as well as the total amount of mapped reads and the percentage of properly paired mapped reads after filtering is listed. The mapped read depth is calculated based on an assembly size of 850 Mbp.
Samples	Total mapped reads	Probably paired reads mapped after filtering*	Percentage of mapped reads [%]	Mapped read depth+
P1 Bna Lorenz	216833482	134855513	62	31
P2 Bna Janetzkis Schlesischer	226153645	137979774	61	32
GSL High-pool	914019561	516868157	57	88
GSL Low-pool	981717971	565367963	58	93
SPC_A2 High-pool	259479446	133753941	52	49
SPC_A2 Low-pool	231375851	119445192	52	43
*based on filtered BAM file used for variant calling
+Mapped read depth = modal value calculated based on coverage files of the filtered BAM files
