## Supplementary material for "Mapping-by-sequencing reveals genomic regions associated with seed quality parameters in *Brassica napus*": File S38

### Sheet: Tabelle1
File S38: Gene located in the deleted region of B. napus Janetzkis Schlesischer.
Region_ID	Chromosome	Start_region	End_region	Start_gene	End_gene	Gene_ID	Annotation	Association with GSL biosynthesis	Literature
10	REGION_00010_chrA09	2434000	3218000	2432368	2435106	BnaA09g04940D	AT5G24260.AT5G24260.prolyl oligopeptidase family protein		no data to GSL found
10	REGION_00010_chrA09	2434000	3218000	2435460	2437245	BnaA09g04950D	AT4G20450.Leucine-rich repeat protein kinase family protein		no data to GSL found
10	REGION_00010_chrA09	2434000	3218000	2437338	2440675	BnaA09g04960D	AT4G20450.Leucine-rich repeat protein kinase family protein		no data to GSL found
10	REGION_00010_chrA09	2434000	3218000	2446829	2448987	BnaA09g04970D	AT5G24240.phosphatidylinositol 4-kinase gamma-like protein		is upregulated in poco mutant while TGG1 is downregulated https://doi.org/10.1186/s12870-020-02418-z
10	REGION_00010_chrA09	2434000	3218000	2452882	2456963	BnaA09g04980D	AT5G24150.SQP1.FAD/NAD(P)-binding oxidoreductase family protein		role in sterol biosynthesis https://onlinelibrary.wiley.com/doi/full/10.1111/j.1365-313X.2009.03849.x
10	REGION_00010_chrA09	2434000	3218000	2459629	2462873	BnaA09g04990D	AT5G24120.SIGE.sigma factor E		no data to GSL found
10	REGION_00010_chrA09	2434000	3218000	2464948	2466463	BnaA09g05000D	AT5G24110.WRKY30.WRKY DNA-binding protein 30		involved in plant resistance in B. brassicae but specific function not known https://onlinelibrary.wiley.com/doi/full/10.1111/j.1365-3040.2008.01823.x Reponds to Verticillium conidia root contact after 50 min together with MYB28 and MYB34, all similiar fold changes https://www.sciencedirect.com/science/article/pii/S0885576510000469#sec2 Involved in UV-b signal transduction chain together with AD …
10	REGION_00010_chrA09	2434000	3218000	2466672	2467800	BnaA09g05010D	AT5G24105.AGP41.arabinogalactan protein 41		no data to GSL found
10	REGION_00010_chrA09	2434000	3218000	2468247	2470518	BnaA09g05020D	AT5G24100.AT5G24100.Leucine-rich repeat protein kinase family protein		no data to GSL found
10	REGION_00010_chrA09	2434000	3218000	2473161	2473366	BnaA09g05030D	n/a		no data to GSL found
10	REGION_00010_chrA09	2434000	3218000	2473612	2474875	BnaA09g05040D	n/a		no data to GSL found
10	REGION_00010_chrA09	2434000	3218000	2477135	2478513	BnaA09g05050D	AT5G24090.CHIA.chitinase A		no data to GSL found
10	REGION_00010_chrA09	2434000	3218000	2482449	2484172	BnaA09g05060D	AT5G24070.AT5G24070.Peroxidase superfamily protein		no data to GSL found
10	REGION_00010_chrA09	2434000	3218000	2498810	2499076	BnaA09g05070D	AT5G23970.HXXXD-type acyl-transferase family protein		no data to GSL found
10	REGION_00010_chrA09	2434000	3218000	2500906	2502092	BnaA09g05080D	AT5G23950.AT5G23950.Calcium-dependent lipid-binding (CaLB domain) family protein		no data to GSL found
10	REGION_00010_chrA09	2434000	3218000	2503228	2504116	BnaA09g05090D	AT5G23920.AT5G23920.transmembrane protein		no data to GSL found
10	REGION_00010_chrA09	2434000	3218000	2504246	2508353	BnaA09g05100D	AT5G23910.AT5G23910.ATP binding microtubule motor family protein		no data to GSL found
10	REGION_00010_chrA09	2434000	3218000	2508570	2509769	BnaA09g05110D	n/a		no data to GSL found
10	REGION_00010_chrA09	2434000	3218000	2510047	2514064	BnaA09g05120D	AT5G23890.AT5G23890.GPI-anchored adhesin-like protein		no data to GSL found
10	REGION_00010_chrA09	2434000	3218000	2514968	2517786	BnaA09g05130D	AT5G23810.AAP7.amino acid permease 7		no data to GSL found
10	REGION_00010_chrA09	2434000	3218000	2518824	2519997	BnaA09g05140D	AT5G23760.AT5G23760.Copper transport protein family		no data to GSL found
10	REGION_00010_chrA09	2434000	3218000	2523406	2524471	BnaA09g05150D	AT3G48930.EMB1080.Nucleic acid-binding, OB-fold-like protein_%%%_AT4G30800.AT4G30800.Nucleic acid-binding, OB-fold-like protein		no data to GSL found
10	REGION_00010_chrA09	2434000	3218000	2526774	2529791	BnaA09g05160D	AT4G39160.Homeodomain-like superfamily protein	associated with GSL content; haploblock significantly associated with seed GSL content (Wei et al., 2018)	Haplotype Block 4 and candidate genes are significantly associated with SGC in the three ecotype groups BnaA09g05160D https://onlinelibrary.wiley.com/doi/full/10.1111/jipb.12717 Here, accessions carrying Hap.4 in both genes showed high SGC (averaged in 103.6 and 97.3\u2009�mol/g meal) and accessions carrying Hap.1 showed the lowest SGC (Figure 2; Table 3). The haplotype of BnaA09g05160D explained…
10	REGION_00010_chrA09	2434000	3218000	2536860	2537975	BnaA09g05170D	AT5G23730.RUP2.Transducin/WD40 repeat-like superfamily protein		no data to GSL found
10	REGION_00010_chrA09	2434000	3218000	2542493	2543173	BnaA09g05180D	AT5G23710.AT5G23710.DNA binding / DNA-directed RNA polymerase		no data to GSL found
10	REGION_00010_chrA09	2434000	3218000	2551570	2553626	BnaA09g05190D	AT5G23660.SWEET12.bidirectional sugar transporter SWEET12-like protein		no data to GSL found
10	REGION_00010_chrA09	2434000	3218000	2555849	2562821	BnaA09g05200D	AT5G23630.PDR2.phosphate deficiency response 2		no data to GSL found
10	REGION_00010_chrA09	2434000	3218000	2562921	2566371	BnaA09g05210D	AT5G23610.AT5G23610.DYAD protein		no data to GSL found
10	REGION_00010_chrA09	2434000	3218000	2568165	2570680	BnaA09g05220D	CDPK9.calmodulin-like domain protein kinase 9	associated with GSL content; haploblock significantly associated with seed GSL content (Wei et al., 2018)	Haplotype Block 4 and candidate genes are significantly associated with SGC in the three ecotype groups BnaA09g05220D https://onlinelibrary.wiley.com/doi/full/10.1111/jipb.12717 Here, accessions carrying Hap.4 in both genes showed high SGC (averaged in 103.6 and 97.3\u2009�mol/g meal) and accessions carrying Hap.1 showed the lowest SGC (Figure 2; Table 3). The haplotype of BnaA09g05160D explained…
10	REGION_00010_chrA09	2434000	3218000	2570788	2573928	BnaA09g05230D	AT5G23575.AT5G23575.Transmembrane CLPTM1 family protein		no data to GSL found
10	REGION_00010_chrA09	2434000	3218000	2574479	2576106	BnaA09g05240D	AT5G23550.Got1/Sft2-like vescicle transport protein family		no data to GSL found
10	REGION_00010_chrA09	2434000	3218000	2576344	2578311	BnaA09g05250D	AT5G23540.AT5G23540.Mov34/MPN/PAD-1 family protein		function as a negative regulator of defense
10	REGION_00010_chrA09	2434000	3218000	2578711	2580234	BnaA09g05260D	AT5G23535.AT5G23535.KOW domain-containing protein		no data to GSL found
10	REGION_00010_chrA09	2434000	3218000	2581131	2582138	BnaA09g05270D	AT5G23530.CXE18.carboxyesterase 18		no data to GSL found
10	REGION_00010_chrA09	2434000	3218000	2582663	2591372	BnaA09g05280D	AT5G23490.hypothetical protein		no data to GSL found
10	REGION_00010_chrA09	2434000	3218000	2599094	2599474	BnaA09g05290D	LLG1.LORELEI-LIKE-GPI-ANCHORED PROTEIN 1		no data to GSL found
10	REGION_00010_chrA09	2434000	3218000	2600161	2600529	BnaA09g05300D	LLG1.LORELEI-LIKE-GPI-ANCHORED PROTEIN 1		no data to GSL found
10	REGION_00010_chrA09	2434000	3218000	2602992	2604669	BnaA09g05310D	AT5G23405.AT5G23405.HMG-box (high mobility group) DNA-binding family protein_%%%_AT5G23420.HMGB6.high-mobility group box 6		no data to GSL found
10	REGION_00010_chrA09	2434000	3218000	2604900	2606387	BnaA09g05320D	AT5G23400.Leucine-rich repeat (LRR) family protein		no data to GSL found
10	REGION_00010_chrA09	2434000	3218000	2606491	2606651	BnaA09g05330D	n/a		no data to GSL found
10	REGION_00010_chrA09	2434000	3218000	2613090	2613382	BnaA09g05340D	APL4.Glucose-1-phosphate adenylyltransferase family protein		ADP-glucose pyrophosphorylase, the enzyme which catalyzes the first and limiting step in starch biosynthesis
10	REGION_00010_chrA09	2434000	3218000	2616024	2618363	BnaA09g05350D	AT5G23380.AT5G23380.hypothetical protein (DUF789)		no data to GSL found
10	REGION_00010_chrA09	2434000	3218000	2621627	2622265	BnaA09g05360D	AT5G23360.AT5G23360.GRAM domain-containing protein / ABA-responsive protein-like protein_%%%_AT5G23370.AT5G23370.GRAM domain-containing protein / ABA-responsive protein-like protein		no data to GSL found
10	REGION_00010_chrA09	2434000	3218000	2624696	2626200	BnaA09g05370D	AT5G23310.FSD3.Fe superoxide dismutase 3		no data to GSL found
10	REGION_00010_chrA09	2434000	3218000	2627359	2631215	BnaA09g05380D	AT5G23300.PYRD.pyrimidine d		no data to GSL found
10	REGION_00010_chrA09	2434000	3218000	2631360	2632557	BnaA09g05390D	AT5G23290.PFD5.prefoldin 5		no data to GSL found
10	REGION_00010_chrA09	2434000	3218000	2634978	2636838	BnaA09g05400D	AT5G23280.AT5G23280.TCP family transcription factor		no data to GSL found
10	REGION_00010_chrA09	2434000	3218000	2642292	2646291	BnaA09g05410D	TT16.K-box region and MADS-box transcription factor family protein		Bntt16 had been reported that could enhance the oil production and influence the fatty acid composition of B. napus https://link.springer.com/article/10.1186/s12864-017-3607-8
10	REGION_00010_chrA09	2434000	3218000	2665993	2667000	BnaA09g05420D	AT5G23100.AT5G23100.MIZU-KUSSEI-like protein (Protein of unknown function, DUF617)		no data to GSL found
10	REGION_00010_chrA09	2434000	3218000	2669540	2671009	BnaA09g05430D	AT5G23090.NF-YB13.nuclear factor Y, subunit B13		no data to GSL found
10	REGION_00010_chrA09	2434000	3218000	2671157	2676591	BnaA09g05440D	TGH.SWAP (Suppressor-of-White-APricot)/surp domain-containing protein		no data to GSL found
10	REGION_00010_chrA09	2434000	3218000	2678700	2680018	BnaA09g05450D	AT5G60830.bZIP70.basic leucine-zipper 70		no data to GSL found
10	REGION_00010_chrA09	2434000	3218000	2683396	2684199	BnaA09g05460D	OBP4.OBF binding protein 4		no data to GSL found; DOF Transcription Factor Gene that Negatively Regulates Cell Cycle Progression and Cell Expansion in Arabidopsis thaliana
10	REGION_00010_chrA09	2434000	3218000	2688119	2689439	BnaA09g05470D	AT5G60880.BASL.breaking of asymmetry in the stomatal lineage		no data to GSL found
10	REGION_00010_chrA09	2434000	3218000	2699074	2700222	BnaA09g05480D	MYB34.myb domain protein 34	associated with GSL content; regulator of indolic GSL biosynthesis (Celenza et al., 2005)
10	REGION_00010_chrA09	2434000	3218000	2708597	2714621	BnaA09g05490D	RLK1.receptor-like protein kinase 1		no data to GSL found
10	REGION_00010_chrA09	2434000	3218000	2718832	2722094	BnaA09g05500D	AT5G60910.AGL8.AGAMOUS-like 8		no data to GSL found
10	REGION_00010_chrA09	2434000	3218000	2728536	2731412	BnaA09g05510D	AT5G60920.COB.COBRA-like extracellular glycosyl-phosphatidyl inositol-anchored protein family	associated with GSL content; interaction with CYB83A1 and A. thaliana T-DNA mutants show increased aliphatic and indolic GSL content (Nintemann et al., 2017)	split-ubiquitin yeast 2-hybrid and co-immunoprecipitation screens to identify proteins interacting with CYP83A1 and CYP83B1, two homologous enzymes specific for aliphatic and indole glucosinolate biosynthesis, respectively. Geziegt, dass AT5G60920 mit CYP83A1 interargiert und dann in AT5G61790 T DNA At mutant schows increased indolic and aliphatic GSL content compared to WT (Col-0) https://www.fr…
10	REGION_00010_chrA09	2434000	3218000	2734246	2734330	BnaA09g05520D	n/a		no data to GSL found
10	REGION_00010_chrA09	2434000	3218000	2734399	2734551	BnaA09g05530D	COBL5.COBRA-like protein 5 precursor		no data to GSL found
10	REGION_00010_chrA09	2434000	3218000	2735486	2736722	BnaA09g05540D	AT3G04250.AT3G04250.F-box associated ubiquitination effector family protein_%%%_AT3G23680.AT3G23680.F-box associated ubiquitination effector family protein		no data to GSL found
10	REGION_00010_chrA09	2434000	3218000	2737095	2739986	BnaA09g05550D	AT5G60980.Nuclear transport factor 2 (NTF2) family protein with RNA binding (RRM-RBD-RNP motifs) domain-containing protein		no data to GSL found
10	REGION_00010_chrA09	2434000	3218000	2740256	2743276	BnaA09g05560D	AT5G61000.RPA70D.Replication factor-A protein 1-like protein		no data to GSL found
10	REGION_00010_chrA09	2434000	3218000	2743657	2745060	BnaA09g05570D	AT5G61030.GR-RBP3.glycine-rich RNA-binding protein 3		no data to GSL found
10	REGION_00010_chrA09	2434000	3218000	2745118	2746835	BnaA09g05580D	AT5G61050.AT5G61050.histone deacetylase-related / HD-like protein		no data to GSL found
10	REGION_00010_chrA09	2434000	3218000	2746986	2750811	BnaA09g05590D	AT5G61060.HDA05.histone deacetylase 5		no data to GSL found
10	REGION_00010_chrA09	2434000	3218000	2755159	2756685	BnaA09g05600D	AT5G61130.PDCB1.plasmodesmata callose-binding protein 1		no data to GSL found
10	REGION_00010_chrA09	2434000	3218000	2756927	2760484	BnaA09g05610D	AT5G61150.VIP4.leo1-like family protein		no data to GSL found
10	REGION_00010_chrA09	2434000	3218000	2760688	2762021	BnaA09g05620D	AT5G61170.Ribosomal protein S19e family protein		no data to GSL found
10	REGION_00010_chrA09	2434000	3218000	2762396	2766748	BnaA09g05630D	AT5G61190.AT5G61190.putative endonuclease or glycosyl hydrolase with C2H2-type zinc finger domain-containing protein		no data to GSL found
10	REGION_00010_chrA09	2434000	3218000	2767054	2767895	BnaA09g05640D	AT5G61230.ANK6.Ankyrin repeat family protein		no data to GSL found; pos reg of anthocyanin bs
10	REGION_00010_chrA09	2434000	3218000	2767979	2770043	BnaA09g05650D	AT5G61240.Leucine-rich repeat (LRR) family protein		no data to GSL found
10	REGION_00010_chrA09	2434000	3218000	2771093	2773648	BnaA09g05660D	AT5G61330.AT5G61330.rRNA processing protein-like protein		no data to GSL found
10	REGION_00010_chrA09	2434000	3218000	2774330	2775926	BnaA09g05670D	AT5G61340.AT5G61340.transmembrane protein		no data to GSL found
10	REGION_00010_chrA09	2434000	3218000	2779692	2780483	BnaA09g05680D	AT5G61510.GroES-like zinc-binding alcohol dehydrogenase family protein		no data to GSL found
10	REGION_00010_chrA09	2434000	3218000	2781899	2785317	BnaA09g05690D	AT5G61550.U-box domain-containing protein kinase family protein		no data to GSL found
10	REGION_00010_chrA09	2434000	3218000	2789510	2793646	BnaA09g05700D	AT5G61550.U-box domain-containing protein kinase family protein		no data to GSL found
10	REGION_00010_chrA09	2434000	3218000	2794240	2795081	BnaA09g05710D	AT5G61590.AT5G61590.ERF107.Integrase-type DNA-binding superfamily protein	associated with GSL content; Transcriptional activator, which binds CYB81F2 promotor. CYB81F2 is involved in indolic GSL biosynthesis (Fröschel et al., 2019).	Transcriptional activator, binds and activates 3 fold the CYB81F2 promotor involved in IG biosynthesis https://apsjournals.apsnet.org/doi/10.1094/MPMI-02-19-0055-R Overexpression lines show increased resistance
10	REGION_00010_chrA09	2434000	3218000	2803135	2803777	BnaA09g05720D	AT5G61605.EMBRYO SURROUNDING FACTOR-like protein		no data to GSL found
10	REGION_00010_chrA09	2434000	3218000	2804150	2804338	BnaA09g05730D	AT5G61630.transmembrane protein		no data to GSL found
10	REGION_00010_chrA09	2434000	3218000	2812690	2813898	BnaA09g05740D	n/a		no data to GSL found
10	REGION_00010_chrA09	2434000	3218000	2814855	2817654	BnaA09g05750D	n/a		no data to GSL found
10	REGION_00010_chrA09	2434000	3218000	2817711	2818361	BnaA09g05760D	AT5G61660.AT5G61660.glycine-rich protein		no data to GSL found
10	REGION_00010_chrA09	2434000	3218000	2822456	2823363	BnaA09g05770D	AT4G14342.Splicing factor 3B subunit 5/RDS3 complex subunit 10		no data to GSL found
10	REGION_00010_chrA09	2434000	3218000	2823719	2825715	BnaA09g05780D	AT5G61670.AT5G61670.orange protein		no data to GSL found
10	REGION_00010_chrA09	2434000	3218000	2826060	2828281	BnaA09g05790D	AT5G61760.IPK2BETA.inositol polyphosphate kinase 2 beta	associated with GSL content; A. thaliana overexpression lines show decreased expression of CYB83B1 which distributes indole-3-acetaldoxime to GSL pathway (Zhang et al., 2007).	Overexpression lines show decreased expression of CYB83B1 which distributes indole-3-acetaldoxime to GSL pathway. CYB83B1 Overexpression lines show high indole GSL https://d1wqtxts1xzle7.cloudfront.net/34524393/942.pdf?1408911983=&response-content-disposition=inline%3B+filename%3DArabidopsis_Inositol_Polyphosphate_6_3Ki.pdf&Expires=1602848241&Signature=V~JYFai~iO~CYCujuh7~t59gaVtzWEspVRQRKueA6dMG…
10	REGION_00010_chrA09	2434000	3218000	2829288	2831142	BnaA09g05800D	AT5G61770.PPAN.PETER PAN-like protein		no data to GSL found
10	REGION_00010_chrA09	2434000	3218000	2831621	2834402	BnaA09g05810D	AT5G07340.AT5G07340.Calreticulin family protein_%%%_AT5G61790.CNX1.calnexin 1	associated with GSL content; interaction with CYB83A1 and A. thaliana T-DNA mutants show significantly increased aliphatic and indolic GSL content (Nintemann et al., 2017)	split-ubiquitin yeast 2-hybrid and co-immunoprecipitation screens to identify proteins interacting with CYP83A1 and CYP83B1, two homologous enzymes specific for aliphatic and indole glucosinolate biosynthesis, respectively. Geziegt, dass AT5G61790 mit CYP83A1 interargiert und dann in AT5G61790 T DNA At mutant schows significant increased indolic and aliphatic GSL content compared to WT (Col-0) ht…
10	REGION_00010_chrA09	2434000	3218000	2835065	2836288	BnaA09g05820D	AT1G23690.hypothetical protein (Domain of unknown function DUF220)		no data to GSL found
10	REGION_00010_chrA09	2434000	3218000	2838739	2840616	BnaA09g05830D	AT5G61930.APO3.APO RNA-binding protein (DUF794)		no data to GSL found
10	REGION_00010_chrA09	2434000	3218000	2850292	2854914	BnaA09g05840D	ARF2.auxin response factor 2		no data to GSL found Encodes a HR demethylase that acts as a positive regulator of seed germination in the PHYB-PIL5-SOM pathway.
10	REGION_00010_chrA09	2434000	3218000	2857721	2858987	BnaA09g05850D	HSC70-1.heat shock cognate protein 70-1		no data to GSL found
10	REGION_00010_chrA09	2434000	3218000	2859058	2860286	BnaA09g05860D	HSC70-1.heat shock cognate protein 70-1		no data to GSL found
10	REGION_00010_chrA09	2434000	3218000	2861137	2863026	BnaA09g05870D	AT3G09455.dolichyl-diphosphooligosaccharide-protein glycosyltransferase subunit		no data to GSL found
10	REGION_00010_chrA09	2434000	3218000	2866800	2867111	BnaA09g05880D	AT5G62150.AT5G62150.peptidoglycan-binding LysM domain-containing protein		no data to GSL found
10	REGION_00010_chrA09	2434000	3218000	2867855	2869402	BnaA09g05890D	AT1G14800.Nucleic acid-binding, OB-fold-like protein		no data to GSL found
10	REGION_00010_chrA09	2434000	3218000	2877003	2880821	BnaA09g05900D	AT5G62165.AGL42.AGAMOUS-like 42		no data to GSL found
10	REGION_00010_chrA09	2434000	3218000	2885144	2886574	BnaA09g05910D	AT5G62170.TRM25.LOW protein: M-phase inducer phosphatase-like protein		no data to GSL found
10	REGION_00010_chrA09	2434000	3218000	2889473	2890597	BnaA09g05920D	AT5G62180.CXE20.carboxyesterase 20		no data to GSL found
10	REGION_00010_chrA09	2434000	3218000	2891241	2894661	BnaA09g05930D	AT5G62190.PRH75.DEAD box RNA helicase (PRH75)		no data to GSL found
10	REGION_00010_chrA09	2434000	3218000	2895034	2896619	BnaA09g05940D	AT5G62200.Embryo-specific protein 3, (ATS3)		no data to GSL found
10	REGION_00010_chrA09	2434000	3218000	2896960	2899144	BnaA09g05950D	AT5G62240.AT5G62240.Cell cycle regulated microtubule associated protein		no data to GSL found
10	REGION_00010_chrA09	2434000	3218000	2899955	2902266	BnaA09g05960D	AT5G62250.MAP65-9.microtubule-associated protein 65-9		no data to GSL found
10	REGION_00010_chrA09	2434000	3218000	2903525	2905581	BnaA09g05970D	AT5G62260.AT5G62260.AT hook motif DNA-binding family protein		no data to GSL found
10	REGION_00010_chrA09	2434000	3218000	2908089	2909796	BnaA09g05980D	n/a		no data to GSL found
10	REGION_00010_chrA09	2434000	3218000	2913263	2914973	BnaA09g05990D	AT3G10290.Nucleotide-sugar transporter family protein		no data to GSL found
10	REGION_00010_chrA09	2434000	3218000	2919436	2919814	BnaA09g06000D	AT5G62370.Tetratricopeptide repeat (TPR)-like superfamily protein		no data to GSL found
10	REGION_00010_chrA09	2434000	3218000	2920451	2923098	BnaA09g06010D	AT3G30739.hypothetical protein		no data to GSL found
10	REGION_00010_chrA09	2434000	3218000	2930458	2931582	BnaA09g06020D	AT5G62280.AT5G62280.DUF1442 family protein (DUF1442)		no data to GSL found
10	REGION_00010_chrA09	2434000	3218000	2934067	2934842	BnaA09g06030D	AT5G62360.AT5G62360.Plant invertase/pectin methylesterase inhibitor superfamily protein		no data to GSL found
10	REGION_00010_chrA09	2434000	3218000	2935637	2936015	BnaA09g06040D	AT5G62370.Tetratricopeptide repeat (TPR)-like superfamily protein		no data to GSL found
10	REGION_00010_chrA09	2434000	3218000	2936648	2939298	BnaA09g06050D	AT3G30739.hypothetical protein		no data to GSL found
10	REGION_00010_chrA09	2434000	3218000	2945132	2946295	BnaA09g06060D	AT5G62380.NAC101.NAC-domain protein 101		no data to GSL found
10	REGION_00010_chrA09	2434000	3218000	2946896	2947652	BnaA09g06070D	AT3G47370.AT3G47370.Ribosomal protein S10p/S20e family protein		no data to GSL found
10	REGION_00010_chrA09	2434000	3218000	2947725	2948304	BnaA09g06080D	AT5G62440.EMB514 (DUF3223)		no data to GSL found
10	REGION_00010_chrA09	2434000	3218000	2951395	2953024	BnaA09g06090D	MYB96.myb domain protein 96	MYB28 and MYB99 may function, together with the positive signaling regulators MYB2, MYB15, MYB33, MYB44, MYB52, MYB96 and MYB101, to mediate ABA responses positively during seed germination and early seedling growth, which antagonize the negative roles of MYB7, MYB20 and MYB30 in these developmental processes (Yu et al., 2015).	no data to GSL found; regulates all the major ABA responses during seed germination, lateral root formation and stomatal movement (Seo et al. 2009; Lee et al. 2015). Thus, MYB28 and MYB99 may function, together with the positive signaling regulators MYB2, MYB15, MYB33, MYB44, MYB52, MYB96 and MYB101, to mediate ABA responses positively during seed germination and early seedling growth, which anta…
10	REGION_00010_chrA09	2434000	3218000	2972976	2973386	BnaA09g06100D	AT1G51240.AT1G51240.Plant self-incompatibility protein S1 family_%%%_AT5G39493.AT5G39493.Plant self-incompatibility protein S1 family		no data to GSL found
10	REGION_00010_chrA09	2434000	3218000	2976341	2976748	BnaA09g06110D	AT1G51240.AT1G51240.Plant self-incompatibility protein S1 family_%%%_AT5G39493.AT5G39493.Plant self-incompatibility protein S1 family		no data to GSL found
10	REGION_00010_chrA09	2434000	3218000	2997182	2998965	BnaA09g06120D	AT5G62560.AT5G62560.RING/U-box superfamily protein with ARM repeat domain-containing protein		no data to GSL found
10	REGION_00010_chrA09	2434000	3218000	3002594	3003001	BnaA09g06130D	AT1G51240.AT1G51240.Plant self-incompatibility protein S1 family_%%%_AT5G39493.AT5G39493.Plant self-incompatibility protein S1 family		no data to GSL found
10	REGION_00010_chrA09	2434000	3218000	3009514	3012092	BnaA09g06140D	AT5G62580.ARM repeat superfamily protein		no data to GSL found
10	REGION_00010_chrA09	2434000	3218000	3012985	3021193	BnaA09g06150D	AT5G62600.MOS14.ARM repeat superfamily protein		no data to GSL found
10	REGION_00010_chrA09	2434000	3218000	3022244	3024064	BnaA09g06160D	AT5G62610.AT5G62610.basic helix-loop-helix (bHLH) DNA-binding superfamily protein		no data to GSL found
10	REGION_00010_chrA09	2434000	3218000	3025810	3028806	BnaA09g06170D	HCS1.holocarboxylase synthase 1		Malonyl-CoA is produced by the carboxylation of acetyl-CoA. This reaction is catalyzed by acetyl-CoA carboxylase (ACC), which must be biotinylated by holocarboxylase synthase 1 (HCS1) in order to be active(Saito 2013). https://link.springer.com/article/10.1186/s12864-017-3607-8
10	REGION_00010_chrA09	2434000	3218000	3033884	3036607	BnaA09g06180D	GTR2.Major facilitator superfamily protein	associated with GSL content; encodes a high-affinity, proton-dependent glucosinolate-specific transporter. However, this homolog is not expressed in seeds or siliques (Nour-Eldin et al., 2017).	Encodes a high-affinity, proton-dependent glucosinolate-specific transporter that is crucial for the transport of both methionine- and tryptophan-derived glucosinolates to seeds.
10	REGION_00010_chrA09	2434000	3218000	3046978	3049581	BnaA09g06190D	AT5G62680.GTR2.Major facilitator superfamily protein	associated with GSL content; encodes a high-affinity, proton-dependent glucosinolate-specific transporter. However, this homolog is not expressed in seeds or siliques (Nour-Eldin et al., 2017).	Encodes a high-affinity, proton-dependent glucosinolate-specific transporter that is crucial for the transport of both methionine- and tryptophan-derived glucosinolates to seeds.			chrA09	GazeA2	mRNA	3033884	3036607	48.9891	-	.	ID=BnaA09g06180D;Name=BnaA09g06180D;Alias=GSBRNA2T00094640001
10	REGION_00010_chrA09	2434000	3218000	3063692	3067266	BnaA09g06200D	AT5G62710.AT5G62710.Leucine-rich repeat protein kinase family protein		no data to GSL found
10	REGION_00010_chrA09	2434000	3218000	3068259	3071909	BnaA09g06210D	AT5G62720.Integral membrane HPP family protein		no data to GSL found
10	REGION_00010_chrA09	2434000	3218000	3072419	3073141	BnaA09g06220D	AT5G62770.AT5G62770.membrane-associated kinase regulator, putative (DUF1645)		no data to GSL found
10	REGION_00010_chrA09	2434000	3218000	3074914	3078079	BnaA09g06230D	AT5G62790.DXR.1-deoxy-D-xylulose 5-phosphate reductoisomerase		no data to GSL found
10	REGION_00010_chrA09	2434000	3218000	3079421	3082371	BnaA09g06240D	PEX14.peroxin 14		no data to GSL found
10	REGION_00010_chrA09	2434000	3218000	3084026	3085592	BnaA09g06250D	AT5G62850.AtVEX1.Nodulin MtN3 family protein		no data to GSL found; Encodes a protein that is expressed in vegetative cells of pollen. A member of the SWEET sucrose efflux transporter family proteins.
10	REGION_00010_chrA09	2434000	3218000	3086479	3088106	BnaA09g06260D	SUO.protein SUO		no data to GSL found; The results presented here indicate that SUO is a component of the translation repression machinery in Arabidopsis and suggest that it is specifically required for miRNA-mediated translational repression. Although suo has no apparent effect on the transcript levels of genes regulated by miRNAs, the primary transcripts of several miRNA genes (pri-miRNAs) and mature miRNAs der…
10	REGION_00010_chrA09	2434000	3218000	3094116	3097815	BnaA09g06270D	AT5G62890.AT5G62890.Xanthine/uracil permease family protein		no data to GSL found
10	REGION_00010_chrA09	2434000	3218000	3103806	3105702	BnaA09g06280D	AT5G62940.HCA2.OBP2.Dof-type zinc finger DNA-binding family protein		no data to GSL found; DNA BINDING WITH ONE FINGER 5.6, DOF5.6, HCA2, HIGH CAMBIAL ACTIVITY2; Homolog to OBP2 AtDof1.1 (At1g07640) a member of the DNA‐binding‐with‐one‐finger (DOF) transcription factors, is part of a regulatory network that regulates glucosinolate biosynthesis in Arabidopsis: RNA interference‐mediated OBP2 blockade leads to reduced expression of CYP83B1 and CYP83B1, funnels IAOx i…
10	REGION_00010_chrA09	2434000	3218000	3109050	3109661	BnaA09g06290D	AT5G62950.RNA polymerase II, Rpb4, core protein		no data to GSL found
10	REGION_00010_chrA09	2434000	3218000	3114762	3116603	BnaA09g06300D	AT5G62960.AT5G62960.UDP-N-acetylglucosamine-N-acetylmuramyl-pyrophosphoryl-undecaprenol N-acetylglucosamine protein		no data to GSL found
10	REGION_00010_chrA09	2434000	3218000	3121646	3123127	BnaA09g06310D	AT5G62990.emb1692.Ubiquitin carboxyl-terminal hydrolase family protein		no data to GSL found
10	REGION_00010_chrA09	2434000	3218000	3123355	3124352	BnaA09g06320D	AT5G63030.GRXC1.Thioredoxin superfamily protein		no data to GSL found
10	REGION_00010_chrA09	2434000	3218000	3124552	3125630	BnaA09g06330D	AT5G63030.GRXC1.Thioredoxin superfamily protein		no data to GSL found
10	REGION_00010_chrA09	2434000	3218000	3125775	3127816	BnaA09g06340D	AT5G63040.AT5G63040.transmembrane protein		no data to GSL found
10	REGION_00010_chrA09	2434000	3218000	3131574	3133698	BnaA09g06350D	AT5G63050.EMB2759.embryo defective 2759		no data to GSL found
10	REGION_00010_chrA09	2434000	3218000	3133827	3135490	BnaA09g06360D	AT5G63060.AT5G63060.Sec14p-like phosphatidylinositol transfer family protein		no data to GSL found
10	REGION_00010_chrA09	2434000	3218000	3137359	3137917	BnaA09g06370D	AT5G63085.AT5G63085.Plant thionin family protein		Encodes a Plant thionin family protein; In ad- dition to sulfur uptake genes, genes for sulfur-rich defence proteins (thionins) and genes involved in glucosinolate metab- olism (AOP2, epithiospecifier protein, myrosinase, and myro- sinase-binding protein) were also up-regulated by methyl jas- monate treatment.
10	REGION_00010_chrA09	2434000	3218000	3141606	3142222	BnaA09g06380D	AT5G63085.AT5G63085.Plant thionin family protein		Encodes a Plant thionin family protein; In ad- dition to sulfur uptake genes, genes for sulfur-rich defence proteins (thionins) and genes involved in glucosinolate metab- olism (AOP2, epithiospecifier protein, myrosinase, and myro- sinase-binding protein) were also up-regulated by methyl jas- monate treatment.
10	REGION_00010_chrA09	2434000	3218000	3143610	3144136	BnaA09g06390D	AT5G63085.AT5G63085.Plant thionin family protein		Encodes a Plant thionin family protein; In ad- dition to sulfur uptake genes, genes for sulfur-rich defence proteins (thionins) and genes involved in glucosinolate metab- olism (AOP2, epithiospecifier protein, myrosinase, and myro- sinase-binding protein) were also up-regulated by methyl jas- monate treatment.
10	REGION_00010_chrA09	2434000	3218000	3147869	3148345	BnaA09g06400D	AT5G63070.AT5G63070.Ribosomal protein S19 family protein		no data to GSL found
10	REGION_00010_chrA09	2434000	3218000	3150925	3151401	BnaA09g06410D	AT5G63070.AT5G63070.Ribosomal protein S19 family protein		no data to GSL found
10	REGION_00010_chrA09	2434000	3218000	3153408	3155871	BnaA09g06420D	AT5G63080.AT5G63080.2-oxoglutarate (2OG) and Fe(II)-dependent oxygenase superfamily protein		no data to GSL found
10	REGION_00010_chrA09	2434000	3218000	3155943	3156050	BnaA09g06430D	n/a		no data to GSL found
10	REGION_00010_chrA09	2434000	3218000	3161420	3163917	BnaA09g06440D	LOB.Lateral organ boundaries (LOB) domain family protein		no data to GSL found
10	REGION_00010_chrA09	2434000	3218000	3167677	3168824	BnaA09g06450D	AT5G63100.AT5G63100.S-adenosyl-L-methionine-dependent methyltransferases superfamily protein		homologs use GSL breakdown products to produce methy thiocyanate for bacterial growth inhibition https://www.jbc.org/content/284/29/19301.full.pdf
10	REGION_00010_chrA09	2434000	3218000	3168983	3171470	BnaA09g06460D	AT5G63110.HDA6.histone deacetylase 6		no data to GSL found; Interacts with JAZ; RPD3-like histone deacetylase. HDA6 mutations specifically increase the expression of auxin-responsive transgenes, suggesting a role in transgene silencing.
10	REGION_00010_chrA09	2434000	3218000	3171871	3175510	BnaA09g06470D	AT5G63120.AT5G63120.P-loop containing nucleoside triphosphate hydrolases superfamily protein		no data to GSL found
10	REGION_00010_chrA09	2434000	3218000	3180120	3180705	BnaA09g06480D	AT5G63135.AT5G63135.transcription termination factor		no data to GSL found
10	REGION_00010_chrA09	2434000	3218000	3183187	3185244	BnaA09g06490D	AT5G63140.PAP29.purple acid phosphatase 29		no data to GSL found
10	REGION_00010_chrA09	2434000	3218000	3185845	3189403	BnaA09g06500D	AT5G63180.AT5G63180.Pectin lyase-like superfamily protein		no data to GSL found
10	REGION_00010_chrA09	2434000	3218000	3192502	3195899	BnaA09g06510D	AT5G63200.AT5G63200.tetratricopeptide repeat (TPR)-containing protein	associated with GSL content; A. thaliana homolog is an interaction partner of MYB51 (Y-2-H)(Frerigmann et al., 2014). MYB51 is key regulator of indolic glucosinolates.	is interaction partner of MYB51 Y-2-H, MYB51 is key regulator of indolic glucosinolates https://www.ncbi.nlm.nih.gov/pmc/articles/PMC4149720/
10	REGION_00010_chrA09	2434000	3218000	3199381	3201012	BnaA09g06520D	AT5G63290.AT5G63290.Radical SAM superfamily protein		no data to GSL found
10	REGION_00010_chrA09	2434000	3218000	3202543	3208674	BnaA09g06530D	AT5G63320.NPX1.nuclear protein X1		no data to GSL found
10	REGION_00010_chrA09	2434000	3218000	3208742	3209540	BnaA09g06540D	NPX1.nuclear protein X1		NPX1.nuclear protein X1 a nuclear factor regulating abscisic acid responses
10	REGION_00010_chrA09	2434000	3218000	3210247	3212090	BnaA09g06550D	AT5G63400.ADK1.adenylate kinase 1		no data to GSL found
10	REGION_00010_chrA09	2434000	3218000	3213298	3216474	BnaA09g06560D	AT5G63410.AT5G63410.Leucine-rich repeat protein kinase family protein		no data to GSL found
